# The Cul5 E3 Ligase Complex Is a Key Negative Feedback Regulator of TCR/IL2 Signaling and Anti-Tumor Activity in CD8^+^ T Cells

**DOI:** 10.1101/2022.11.16.516824

**Authors:** Xiaofeng Liao, Wenxue Li, Ao Li, Barani Kumar Rajendran, Jingjing Ren, Hongyue Zhou, David Calderwood, Benjamin Turk, Wenwen Tang, Yansheng Liu, Dianqing Wu

## Abstract

CD8^+^ T cells play an important role in tumor immune surveillance and control. Better understanding of the regulation of their anti-tumor actions and improving their cytotoxic function and persistence will help advancing cancer immunotherapies. Here, we report the development of a step-wise CRISPR knockout (KO) screening strategy under the selection of TGF-β, a clinically relevant immunosuppressive pressure. The screen identifies Cul5 as a negative-feedback regulator of the core signaling pathways, differentiation, and persistence of CD8^+^ T cell. Cul5 KO in mouse CD8^+^ T cells significantly improves their tumor control ability *in vitro* and *in vivo* with significant proteomic alterations that generally enhance TCR and cytokine signaling, effector function, stemness, and survival of CD8^+^ T cell. Mechanistically, Cul5, whose protein content and active, neddylated form increase upon TCR-stimulation, interacts with SOCS-box-containing Pcmtd2 and negatively regulates TCR and IL2/STAT5 signaling by decreasing TCR and IL2 signaling molecules. Moreover, Cul5 KO in human CD8^+^ T cells phenocopies that in mouse CD8^+^ T cells. Furthermore, KO of CTLA4 that is markedly upregulated by Cul5 KO in mouse and human CD8^+^ cells further enhances anti-tumor effect of Cul5 KO, and a neddylation inhibitor enhances CD8 effector activities largely dependently of Cul5. These results together not only reveal a previously unknown negative-feedback regulatory mechanism for CD8^+^ T cells, but also have strong translational implications in cancer immunotherapy.
