## Supplemental Table 1 for "The Cul5 E3 Ligase Complex Is a Key Negative Feedback Regulator of TCR/IL2 Signaling and Anti-Tumor Activity in CD8^+^ T Cells"

### Sheet: enriched gene
sgRNA name	Gene name	input	Il2	IL2+TGFb1	IL2/input	IL2+TGFb1/Il2	Log2(IL2/input)	Log2(IL2+TGFb1/Il2)
sgRNA33625	1110065P20Rik	116.868	31.9667	425.406	0.273527	13.3078	-1.87024	3.7342
sgRNA40405	1700016K19Rik	206.425	294.953	1105.66	1.42886	3.74859	0.514867	1.90635
sgRNA40402	1700016K19Rik	347.429	448.608	2240.36	1.29122	4.99402	0.368736	2.3202
sgRNA35749	2610034B18Rik	332.503	164.937	1043.3	0.496047	6.32543	-1.01145	2.66116
sgRNA35744	2810408A11Rik	378.869	352.977	1702.48	0.931658	4.82321	-0.102128	2.26999
sgRNA41063	4930432K21Rik	129.571	109.331	382.695	0.843793	3.50032	-0.245039	1.80749
sgRNA41065	4930432K21Rik	174.35	80.5883	955.598	0.462222	11.8578	-1.11334	3.56776
sgRNA68024	9930012K11Rik	54.6232	17.1922	209.571	0.314741	12.1899	-1.66776	3.60762
sgRNA69383	A130010J15Rik	93.3676	24.4451	228.079	0.261816	9.33026	-1.93338	3.22192
sgRNA72904	A830080D01Rik	89.8743	86.7667	344.824	0.965423	3.97415	-0.0507669	1.99065
sgRNA72905	A830080D01Rik	82.8876	27.6686	276.201	0.333809	9.98245	-1.5829	3.31939
sgRNA40373	Acsl3	213.412	182.667	626.72	0.855936	3.43095	-0.224426	1.77861
sgRNA40372	Acsl3	115.598	65.5451	269.652	0.567009	4.11399	-0.818556	2.04054
sgRNA00217	Acvrl1	110.199	29.8177	271.36	0.27058	9.10066	-1.88588	3.18597
sgRNA78091	Adat3	51.1299	27.6686	258.262	0.541144	9.33411	-0.885915	3.22251
sgRNA28147	Adprm	85.7458	166.012	552.117	1.93609	3.32577	0.953148	1.73369
sgRNA28148	Adprm	77.4888	22.5647	154.046	0.2912	6.82686	-1.77992	2.77122
sgRNA54744	Aftph	206.743	270.777	1039.88	1.30973	3.84037	0.389267	1.94124
sgRNA54747	Aftph	123.855	40.2941	218.967	0.325333	5.43423	-1.62001	2.44207
sgRNA00450	Aga	129.889	79.7824	319.197	0.614235	4.00085	-0.703137	2.00031
sgRNA00449	Aga	94.9555	41.1	722.109	0.432834	17.5695	-1.20811	4.13501
sgRNA71573	Akap17b	61.9275	18.8039	215.266	0.303644	11.4479	-1.71955	3.51701
sgRNA26272	Akr1a1	81.6173	30.3549	187.93	0.371918	6.19111	-1.42694	2.6302
sgRNA49775	Akr7a5	145.45	51.5765	169.422	0.354599	3.28487	-1.49574	1.71584
sgRNA49774	Akr7a5	123.537	86.7667	660.319	0.702351	7.61029	-0.509735	2.92795
sgRNA60686	Alms1	193.404	92.6765	903.205	0.479185	9.74578	-1.06134	3.28478
sgRNA33064	Ankra2	194.04	108.794	380.986	0.56068	3.5019	-0.83475	1.80814
sgRNA33062	Ankra2	44.4608	11.551	69.7621	0.259802	6.03949	-1.94452	2.59443
sgRNA00815	Ap2a1	49.8596	31.4294	329.163	0.630359	10.4731	-0.665755	3.38861
sgRNA23659	Apbb1ip	164.822	85.1549	365.895	0.516646	4.29681	-0.952751	2.10327
sgRNA32129	Apopt1	190.229	56.6804	224.093	0.297959	3.95362	-1.74681	1.98317
sgRNA32127	Apopt1	238.818	166.549	876.439	0.697389	5.26235	-0.519964	2.39571
sgRNA28301	Aptx	175.938	159.833	485.772	0.908466	3.03924	-0.138495	1.60371
sgRNA28298	Aptx	63.1978	30.0863	168.568	0.476065	5.60282	-1.07077	2.48615
sgRNA35597	Arl16	158.153	172.19	519.941	1.08876	3.01957	0.12268	1.59434
sgRNA35596	Arl16	326.469	166.549	946.771	0.510153	5.68464	-0.970999	2.50707
sgRNA27157	Arl6ip6	95.9082	57.2177	561.798	0.596588	9.81861	-0.745194	3.29552
sgRNA68872	Armc7	120.044	127.867	1408.34	1.06516	11.0141	0.0910763	3.46128
sgRNA27220	Asb3	91.1446	24.4451	835.721	0.268201	34.1877	-1.89861	5.0954
sgRNA63557	Atg9a	151.484	54.5314	285.597	0.359981	5.2373	-1.47401	2.38882
sgRNA63556	Atg9a	66.3736	30.8922	169.707	0.465429	5.49353	-1.10337	2.45773
sgRNA53609	Athl1	61.9275	33.5784	377.569	0.542222	11.2444	-0.883045	3.49113
sgRNA04468	Atn1	268.035	290.655	947.91	1.08439	3.26129	0.116887	1.70544
sgRNA04465	Atn1	411.897	111.749	765.39	0.271303	6.84918	-1.88202	2.77593
sgRNA32235	Atp5s	201.344	84.8863	778.203	0.421599	9.16759	-1.24606	3.19654
sgRNA62199	Atp8b4	235.642	219.469	802.976	0.931365	3.65873	-0.102582	1.87134
sgRNA62198	Atp8b4	259.143	330.949	1406.63	1.27709	4.25029	0.352862	2.08756
sgRNA62197	Atp8b4	181.654	130.822	770.515	0.720169	5.88981	-0.473592	2.55822
sgRNA24622	B4galt4	84.7931	34.3843	414.017	0.405509	12.0409	-1.30219	3.58987
sgRNA48959	Baiap2	78.7591	21.2216	201.598	0.269449	9.49968	-1.89191	3.24788
sgRNA74848	Baiap3	92.0973	100.467	401.203	1.09088	3.99339	0.125486	1.99762
sgRNA50604	Bloc1s4	154.342	65.5451	263.387	0.424673	4.01841	-1.23557	2.00663
sgRNA50605	Bloc1s4	149.261	47.2784	246.588	0.31675	5.21564	-1.65858	2.38285
sgRNA06671	Bscl2	237.865	133.239	696.766	0.560146	5.22944	-0.836125	2.38666
sgRNA06669	Bscl2	288.042	89.7216	476.945	0.311488	5.31583	-1.68275	2.41029
sgRNA46371	C78339	234.054	112.018	522.219	0.478597	4.66193	-1.06312	2.22093
sgRNA46369	C78339	143.227	88.6471	605.079	0.618926	6.82571	-0.69216	2.77098
sgRNA33773	Cab39l	116.551	99.3922	445.908	0.85278	4.48635	-0.229754	2.16554
sgRNA33770	Cab39l	109.564	34.9216	271.93	0.318732	7.78687	-1.64958	2.96104
sgRNA01952	Calm3	41.9202	30.0863	122.724	0.717704	4.07908	-0.478538	2.02824
sgRNA01951	Calm3	108.294	68.5	347.387	0.632539	5.07134	-0.660774	2.34237
sgRNA01968	Calu	50.8123	31.6981	173.693	0.623826	5.47962	-0.680784	2.45408
sgRNA22437	Camk1	52.7178	15.0431	146.927	0.285352	9.76707	-1.80918	3.28793
sgRNA39749	Cby1	20.3249	27.6686	159.741	1.36132	5.77336	0.445001	2.52941
sgRNA34796	Ccdc115	92.4149	37.6079	512.822	0.406946	13.636	-1.29709	3.76935
sgRNA38261	Ccpg1	72.09	18.5353	247.157	0.257113	13.3344	-1.95952	3.73708
sgRNA23375	Ccrl2	276.61	166.012	1692.51	0.600167	10.1951	-0.736565	3.34981
sgRNA39031	Ccser2	33.9807	9.40196	96.8127	0.276685	10.2971	-1.85368	3.36416
sgRNA02461	Cd53	164.505	107.988	1009.41	0.656444	9.34745	-0.607256	3.22457
sgRNA02652	Cdk7	32.0753	8.32745	105.64	0.259622	12.6857	-1.94551	3.66513
sgRNA54219	Cecr5	262.636	68.5	682.814	0.260817	9.96809	-1.93889	3.31732
sgRNA55446	Cep170b	127.666	49.4275	329.448	0.387163	6.66528	-1.36899	2.73667
sgRNA55445	Cep170b	39.3795	18.2667	432.81	0.463862	23.6939	-1.10823	4.56645
sgRNA12858	Cfp	70.8197	18.8039	202.168	0.265518	10.7514	-1.91312	3.42645
sgRNA32176	Chid1	116.868	74.1412	277.34	0.634399	3.7407	-0.656537	1.90331
sgRNA02812	Chkb	212.459	180.786	747.736	0.850923	4.13602	-0.232899	2.04824
sgRNA02810	Chkb	130.207	34.653	170.846	0.266138	4.9302	-1.90975	2.30165
sgRNA02848	Chml	45.7311	15.0431	278.479	0.328948	18.512	-1.60407	4.21039
sgRNA29713	Cisd2	87.3337	75.4843	359.915	0.864321	4.76808	-0.210361	2.25341
sgRNA02912	Ckb	35.8862	112.286	352.512	3.12896	3.1394	1.64568	1.65049
sgRNA27728	Cks2	347.747	131.896	610.489	0.379288	4.62856	-1.39863	2.21056
sgRNA27727	Cks2	33.9807	22.0275	261.394	0.648234	11.8667	-0.625414	3.56885
sgRNA20095	Clcn6	162.599	91.602	695.628	0.56336	7.59402	-0.827871	2.92486
sgRNA26058	Cldn10	105.118	26.8628	254.276	0.255549	9.46573	-1.96833	3.24271
sgRNA45649	Clec2d	103.213	73.6039	591.696	0.71313	8.03892	-0.487763	3.007
sgRNA03306	Cox7a1	67.6439	20.9529	208.147	0.309754	9.93403	-1.69081	3.31238
sgRNA25709	Cramp1l	86.0634	32.2353	330.872	0.374553	10.2643	-1.41676	3.35956
sgRNA03394	Crat	117.503	37.0706	540.158	0.315485	14.5711	-1.66436	3.86503
sgRNA57635	Cstf3	185.783	63.3961	220.106	0.341238	3.47192	-1.55115	1.79574
sgRNA57634	Cstf3	40.6499	19.3412	88.8399	0.4758	4.5933	-1.07157	2.19953
sgRNA42077	Cul5	388.397	310.802	1640.41	0.800218	5.27797	-0.321535	2.39998
sgRNA42076	Cul5	215.952	100.467	598.53	0.465226	5.9575	-1.104	2.57471
sgRNA26283	Cysltr1	57.4814	15.3118	216.405	0.266378	14.1332	-1.90845	3.82102
sgRNA43674	Ddx10	91.1446	47.2784	451.318	0.518719	9.54595	-0.946974	3.25489
sgRNA20538	Deb1	37.4741	15.849	147.212	0.422933	9.28841	-1.2415	3.21543
sgRNA70832	Dennd1b	226.432	343.843	1079.46	1.51853	3.1394	0.602671	1.65049
sgRNA70833	Dennd1b	44.7784	11.551	60.3655	0.257959	5.22601	-1.95479	2.38571
sgRNA72078	Dgkh	34.9335	13.1627	151.483	0.376795	11.5085	-1.40815	3.52463
sgRNA26762	Dusp10	97.8137	34.3843	107.348	0.351529	3.12201	-1.50829	1.64247
sgRNA26764	Dusp10	54.9408	16.3863	85.1382	0.298253	5.1957	-1.74539	2.37732
sgRNA32271	Dusp19	316.307	89.7216	466.409	0.283654	5.19841	-1.8178	2.37807
sgRNA32273	Dusp19	209.283	61.7843	455.304	0.295219	7.36925	-1.76014	2.88152
sgRNA05209	Evi2a	324.246	108.526	329.163	0.334701	3.03305	-1.57905	1.60077
sgRNA05212	Evi2a	52.4002	97.5118	623.303	1.86091	6.39208	0.896004	2.67628
sgRNA05271	Ezh2	364.578	205.231	1006.85	0.562928	4.90593	-0.828977	2.29453
sgRNA28491	Fam136a	24.1359	7.52157	124.433	0.311635	16.5435	-1.68207	4.04819
sgRNA54204	Fam173a	63.1978	17.4608	359.915	0.276288	20.6128	-1.85576	4.36547
sgRNA32575	Fam195a	34.2983	11.0137	213.842	0.321116	19.416	-1.63883	4.27917
sgRNA49032	Fam50a	99.084	34.3843	439.928	0.347022	12.7944	-1.5269	3.67744
sgRNA53815	Fbxo42	543.374	242.839	1055.26	0.44691	4.3455	-1.16194	2.11952
sgRNA53814	Fbxo42	155.613	87.0353	543.575	0.559307	6.24545	-0.838287	2.64281
sgRNA59622	Ffar2	317.577	91.602	425.976	0.28844	4.65029	-1.79366	2.21732
sgRNA59626	Ffar3	193.087	83.8118	527.629	0.434063	6.2954	-1.20402	2.6543
sgRNA05947	Fzd5	69.5494	26.0569	449.04	0.374653	17.2331	-1.41637	4.10711
sgRNA42378	Ganc	53.6705	20.6843	264.811	0.385395	12.8025	-1.37559	3.67835
sgRNA06201	Gbas	49.542	72.5294	578.313	1.464	7.9735	0.549914	2.99521
sgRNA10863	Gbp4	194.04	80.3196	1193.07	0.413934	14.8541	-1.27253	3.89279
sgRNA48781	Gcm2	70.5021	30.0863	288.16	0.426743	9.57779	-1.22856	3.25969
sgRNA48227	Gga1	38.1092	48.6216	278.764	1.27585	5.73333	0.351456	2.51937
sgRNA48224	Gga1	309.955	202.277	2234.38	0.652599	11.0462	-0.61573	3.46547
sgRNA54452	Ginm1	91.7797	277.761	831.45	3.02639	2.9934	1.5976	1.58179
sgRNA75493	Gm12185	119.409	74.1412	234.059	0.620902	3.15693	-0.687563	1.65852
sgRNA75496	Gm12185	126.078	122.494	423.698	0.971574	3.45892	-0.0416042	1.79032
sgRNA75495	Gm12185	155.295	63.9334	223.808	0.411689	3.50065	-1.28037	1.80762
sgRNA75817	Gm13051	35.8862	14.2373	155.185	0.396734	10.8999	-1.33376	3.44625
sgRNA76765	Gm14446	129.889	69.3059	279.048	0.533578	4.02633	-0.906229	2.00946
sgRNA76768	Gm14446	130.524	62.5902	766.244	0.47953	12.2422	-1.06031	3.61379
sgRNA73862	Gnptab	36.2038	9.13334	133.26	0.252276	14.5905	-1.98693	3.86696
sgRNA06772	Gpr65	68.279	64.202	221.815	0.940288	3.45495	-0.0888251	1.78867
sgRNA06770	Gpr65	293.441	154.192	970.974	0.525462	6.29717	-0.928341	2.6547
sgRNA58847	Grsf1	171.492	160.371	580.591	0.935152	3.62031	-0.0967275	1.85611
sgRNA58845	Grsf1	32.3929	23.102	144.08	0.713181	6.2367	-0.48766	2.64078
sgRNA07247	H2-M3	74.313	20.6843	257.408	0.278341	12.4446	-1.84508	3.63745
sgRNA07579	Hiat1	224.844	66.8883	203.591	0.297487	3.04375	-1.7491	1.60585
sgRNA07580	Hiat1	101.307	88.1098	382.125	0.869731	4.33692	-0.20136	2.11667
sgRNA69177	Hist1h3b	12.3855	5.37255	48.9758	0.433777	9.11593	-1.20497	3.18839
sgRNA50366	Hsd17b11	262.954	367.751	1192.79	1.39854	3.24347	0.483921	1.69754
sgRNA50367	Hsd17b11	55.2584	37.0706	284.174	0.670859	7.66574	-0.575918	2.93843
sgRNA08259	Ier3	45.7311	12.3569	144.934	0.270207	11.729	-1.88786	3.55201
sgRNA08293	Ifit3	149.896	68.2314	854.229	0.455191	12.5196	-1.13546	3.64612
sgRNA19333	Ikzf3	160.376	251.973	783.613	1.57113	3.10991	0.651805	1.63687
sgRNA19332	Ikzf3	81.9349	49.9647	349.949	0.60981	7.00393	-0.713567	2.80816
sgRNA70306	Ipo8	81.9349	57.2177	223.523	0.698331	3.90654	-0.518017	1.96589
sgRNA70304	Ipo8	114.01	47.0098	193.625	0.41233	4.11883	-1.27813	2.04223
sgRNA30749	Isoc2b	80.347	32.2353	278.479	0.401201	8.63894	-1.3176	3.11085
sgRNA31486	Jagn1	262.319	548.806	2721.58	2.09214	4.95908	1.06498	2.31007
sgRNA31487	Jagn1	400.465	199.859	2432.85	0.499068	12.1728	-1.00269	3.60559
sgRNA49164	Jmjd1c	74.313	23.9079	132.121	0.321718	5.52625	-1.63613	2.4663
sgRNA49165	Jmjd1c	29.8522	16.9235	203.022	0.56691	11.9964	-0.818808	3.58453
sgRNA27517	Josd2	157.518	84.6177	1065.79	0.537193	12.5954	-0.896487	3.65483
sgRNA48062	Kctd9	200.391	92.4079	1048.42	0.461138	11.3456	-1.11673	3.50406
sgRNA55764	Khnyn	373.153	408.851	1416.88	1.09567	3.46552	0.131809	1.79307
sgRNA39175	Larp1	151.484	77.902	371.305	0.514258	4.76631	-0.959435	2.25287
sgRNA56006	Ldoc1l	203.249	78.7079	238.33	0.387248	3.02803	-1.36867	1.59838
sgRNA56005	Ldoc1l	172.127	59.3667	426.26	0.344901	7.18013	-1.53575	2.84401
sgRNA13787	Lgmn	25.0886	17.7294	67.1994	0.706673	3.79028	-0.500886	1.9223
sgRNA13788	Lgmn	212.141	305.161	1252.02	1.43848	4.1028	0.524544	2.03661
sgRNA69090	Lix1l	89.8743	58.0236	195.619	0.645608	3.37136	-0.63127	1.75333
sgRNA69091	Lix1l	132.112	152.043	656.618	1.15087	4.31863	0.202719	2.11057
sgRNA70119	Lmbrd2	48.2717	28.2059	271.075	0.584315	9.6106	-0.775181	3.26463
sgRNA48186	Lmf2	130.524	82.2	1003.43	0.629769	12.2072	-0.667106	3.60966
sgRNA06898	Lpcat3	78.1239	33.5784	324.892	0.42981	9.67561	-1.21823	3.27435
sgRNA48537	Lpxn	211.824	77.3647	696.482	0.365231	9.00257	-1.45312	3.17034
sgRNA00089	Macf1	270.893	100.198	343.685	0.36988	3.43006	-1.43487	1.77823
sgRNA00090	Macf1	82.2524	28.7431	625.011	0.34945	21.7447	-1.51684	4.44259
sgRNA10230	Mafg	99.4016	52.1137	494.314	0.524275	9.48529	-0.931605	3.24569
sgRNA63572	Map7d1	147.673	59.9039	356.498	0.405652	5.95117	-1.30169	2.57317
sgRNA61031	Mief2	132.43	116.853	398.925	0.882378	3.41391	-0.180531	1.77142
sgRNA61030	Mief2	153.707	54.5314	212.134	0.354774	3.89012	-1.49503	1.95981
sgRNA10710	Mknk2	71.1372	52.651	198.751	0.740133	3.77487	-0.434144	1.91643
sgRNA10711	Mknk2	322.658	126.255	728.658	0.391296	5.77132	-1.35367	2.5289
sgRNA10713	Mlf1	23.8183	16.6549	54.3859	0.699249	3.26546	-0.516121	1.70729
sgRNA10716	Mlf1	216.27	72.7981	498.585	0.336607	6.84888	-1.57086	2.77587
sgRNA60777	Mmgt1	184.83	47.5471	464.131	0.257248	9.76151	-1.95877	3.2871
sgRNA31340	Mrpl24	124.808	44.3235	518.517	0.355135	11.6985	-1.49356	3.54825
sgRNA46017	Mrpl27	206.107	112.824	1052.7	0.547402	9.33046	-0.869328	3.22195
sgRNA76535	Mthfd2l	156.565	78.4392	273.069	0.501	3.48128	-0.997118	1.79962
sgRNA76536	Mthfd2l	145.768	135.657	1166.59	0.930637	8.59958	-0.10371	3.10427
sgRNA38603	Mvb12b	146.403	49.9647	540.158	0.341282	10.8108	-1.55096	3.4344
sgRNA10188	Mxd3	63.1978	22.5647	207.862	0.357049	9.21184	-1.48581	3.20349
sgRNA71811	Myo18a	211.189	87.304	1123.31	0.413393	12.8667	-1.27441	3.68557
sgRNA11369	Nat2	260.413	72.5294	261.394	0.278517	3.60397	-1.84416	1.84959
sgRNA11367	Nat2	227.385	126.255	570.91	0.555247	4.52188	-0.848798	2.17692
sgRNA55368	Nek9	85.1106	36.2647	416.294	0.426089	11.4793	-1.23077	3.52097
sgRNA61700	Neurl1b	64.1505	17.4608	207.578	0.272185	11.8882	-1.87734	3.57146
sgRNA20726	Nit1	122.267	40.0255	380.417	0.327361	9.50436	-1.61105	3.24859
sgRNA24999	Nme4	315.354	85.9608	1353.38	0.272585	15.7442	-1.87522	3.97675
sgRNA23684	Nup210	89.2391	67.1569	204.161	0.75255	3.04006	-0.410141	1.6041
sgRNA23685	Nup210	67.3263	22.2961	135.253	0.331164	6.06622	-1.59438	2.6008
sgRNA48407	Oard1	25.4062	8.05883	83.9992	0.3172	10.4233	-1.65654	3.38173
sgRNA73503	Opa3	29.2171	8.59608	86.5619	0.294214	10.0699	-1.76506	3.33198
sgRNA37403	Osgin1	295.982	257.614	799.274	0.870371	3.10261	-0.200298	1.63348
sgRNA37405	Osgin1	157.518	84.0804	396.362	0.533782	4.71409	-0.905677	2.23698
sgRNA55659	Paip1	69.8669	139.955	608.781	2.00316	4.34983	1.00228	2.12096
sgRNA55656	Paip1	46.6838	42.9804	312.078	0.92067	7.26095	-0.119243	2.86016
sgRNA40932	Pck2	200.709	59.3667	623.303	0.295785	10.4992	-1.75738	3.39221
sgRNA60798	Pdk3	105.118	56.6804	763.112	0.539208	13.4634	-0.891087	3.75097
sgRNA72454	Pdp1	71.4548	70.9177	507.982	0.992483	7.16298	-0.0108861	2.84056
sgRNA72769	Pdp2	106.071	30.3549	855.653	0.286176	28.1883	-1.80502	4.81702
sgRNA69484	Pdpr	36.5214	30.3549	168.283	0.831155	5.54385	-0.26681	2.47089
sgRNA38699	Pdzd11	228.02	143.716	498.301	0.630276	3.46726	-0.665944	1.7938
sgRNA38698	Pdzd11	73.6779	159.296	825.186	2.16206	5.1802	1.11241	2.37301
sgRNA36185	Pgrmc2	63.5154	21.7588	71.4705	0.342576	3.28467	-1.54551	1.71575
sgRNA36183	Pgrmc2	323.929	122.494	503.711	0.378152	4.11212	-1.40296	2.03988
sgRNA25995	Pidd1	332.503	110.675	708.726	0.332853	6.40369	-1.58704	2.6789
sgRNA37957	Pigx	38.1092	14.5059	136.961	0.38064	9.44178	-1.3935	3.23906
sgRNA45266	Pik3ap1	77.4888	32.7726	125.572	0.422933	3.83161	-1.2415	1.93795
sgRNA45264	Pik3ap1	540.198	146.939	767.668	0.27201	5.22439	-1.87827	2.38526
sgRNA59020	Pilra	33.3456	13.7	130.128	0.410849	9.49836	-1.28332	3.24768
sgRNA20885	Pla2g7	53.3529	48.8902	170.561	0.916355	3.48866	-0.126022	1.80267
sgRNA20883	Pla2g7	111.787	68.5	411.169	0.612772	6.00247	-0.706577	2.58556
sgRNA21506	Pmm1	310.59	327.457	4108.27	1.05431	12.546	0.0762927	3.64916
sgRNA55046	Ppp1r9b	107.976	28.2059	294.994	0.261223	10.4586	-1.93664	3.38662
sgRNA13633	Prg2	79.3942	77.0961	251.998	0.971054	3.26862	-0.0423764	1.70868
sgRNA13632	Prg2	212.459	63.6647	259.97	0.299657	4.08343	-1.73862	2.02978
sgRNA50414	Prosc	105.753	52.9196	316.35	0.500407	5.97793	-0.998826	2.57965
sgRNA50412	Prosc	221.034	105.571	2181.99	0.477623	20.6685	-1.06606	4.36936
sgRNA47548	Psme4	130.842	63.1275	633.554	0.482472	10.0361	-1.05148	3.32713
sgRNA21062	Ptdss2	209.283	58.8294	1183.11	0.2811	20.1108	-1.83085	4.3299
sgRNA47920	Ptpn23	55.2584	65.0079	757.702	1.17643	11.6555	0.234421	3.54294
sgRNA21445	Rabgap1l	52.7178	118.733	1154.35	2.25225	9.72219	1.17136	3.28128
sgRNA21443	Rabgap1l	179.113	94.0196	935.381	0.524917	9.94879	-0.929839	3.31452
sgRNA14432	Ranbp2	84.4755	40.0255	122.724	0.473812	3.06615	-1.07761	1.61643
sgRNA14431	Ranbp2	174.985	241.228	1323.49	1.37856	5.48646	0.463164	2.45588
sgRNA70094	Rasal3	24.771	17.998	416.294	0.726577	23.13	-0.460812	4.53169
sgRNA33326	Rbfa	184.83	58.2922	511.399	0.315383	8.77302	-1.66482	3.13307
sgRNA28988	Rbm4b	68.279	40.0255	280.472	0.586205	7.00733	-0.770523	2.80887
sgRNA14641	Reps1	235.96	181.055	905.483	0.767313	5.00115	-0.382113	2.32226
sgRNA14638	Reps1	163.235	77.902	600.808	0.47724	7.71236	-1.06721	2.94717
sgRNA14690	Rfxank	66.056	63.3961	729.227	0.959733	11.5027	-0.0592957	3.5239
sgRNA22263	Rgs14	72.7251	38.4137	206.439	0.528204	5.37409	-0.920832	2.42602
sgRNA22264	Rgs14	210.871	88.9157	705.309	0.421659	7.93233	-1.24585	2.98774
sgRNA22320	Rif1	132.43	60.1726	699.899	0.454374	11.6315	-1.13805	3.53997
sgRNA41475	Rnf19b	104.8	29.8177	92.2568	0.284519	3.09403	-1.81341	1.62949
sgRNA41476	Rnf19b	39.6971	17.4608	195.334	0.43985	11.187	-1.18492	3.48375
sgRNA31839	Rnmt	156.565	59.6353	230.357	0.380897	3.86276	-1.39253	1.94963
sgRNA31841	Rnmt	627.85	226.184	989.482	0.360252	4.37467	-1.47292	2.12917
sgRNA58903	Rpap2	19.0546	7.25294	144.08	0.38064	19.865	-1.3935	4.31216
sgRNA63149	Rpgrip1l	69.8669	20.4157	271.075	0.292208	13.2778	-1.77493	3.73094
sgRNA29258	Rsph3a	54.6232	13.7	595.967	0.250809	43.5013	-1.99534	5.44299
sgRNA15113	Rxrb	120.044	83.2745	456.159	0.6937	5.47777	-0.527617	2.45359
sgRNA15173	S100a6	306.462	127.061	493.745	0.414606	3.88589	-1.27019	1.95825
sgRNA15171	S100a6	170.856	85.6922	337.421	0.501545	3.93759	-0.995549	1.97731
sgRNA56450	Safb2	127.348	101.004	323.753	0.793131	3.20535	-0.334369	1.68048
sgRNA56449	Safb2	76.5361	28.7431	154.616	0.37555	5.37921	-1.41292	2.4274
sgRNA20638	Serinc3	140.687	56.4118	176.541	0.400975	3.1295	-1.31842	1.64593
sgRNA20641	Serinc3	185.783	346.261	1821.22	1.8638	5.25967	0.898245	2.39497
sgRNA31542	Sfr1	166.728	49.6961	599.1	0.298067	12.0553	-1.74629	3.59159
sgRNA15679	Sh2d1a	242.311	347.067	1084.87	1.43232	3.12583	0.518352	1.64424
sgRNA15680	Sh2d1a	178.796	197.173	754.854	1.10278	3.82839	0.141146	1.93674
sgRNA15678	Sh2d1a	219.446	105.302	641.811	0.479854	6.09496	-1.05933	2.60762
sgRNA44213	Skap1	53.0354	42.7118	788.454	0.805345	18.4599	-0.31232	4.20632
sgRNA15916	Slc12a2	67.3263	128.404	435.657	1.90719	3.39286	0.931447	1.7625
sgRNA46919	Slc15a4	74.313	18.8039	213.557	0.253037	11.3571	-1.98258	3.50552
sgRNA23941	Slc1a4	88.604	49.6961	720.97	0.560879	14.5076	-0.834239	3.85873
sgRNA16004	Slc22a5	193.722	133.508	442.491	0.689173	3.31434	-0.537062	1.72872
sgRNA16002	Slc22a5	189.276	76.5589	605.364	0.404483	7.90717	-1.30585	2.98316
sgRNA25637	Slc25a20	160.376	83.0059	382.98	0.517569	4.61388	-0.950176	2.20598
sgRNA54136	Slc25a29	196.898	144.522	1920.02	0.733993	13.2854	-0.446161	3.73177
sgRNA60326	Slc36a4	63.5154	27.4	171.131	0.431392	6.24564	-1.21293	2.64285
sgRNA60324	Slc36a4	151.167	168.161	1156.34	1.11242	6.8764	0.153702	2.78165
sgRNA14696	Slc50a1	272.163	69.8432	940.507	0.256622	13.466	-1.96228	3.75125
sgRNA22707	Slc52a2	143.862	104.765	1104.23	0.728229	10.5401	-0.457536	3.39782
sgRNA47564	Smg6	105.118	43.7863	136.961	0.416544	3.12795	-1.26346	1.64522
sgRNA47565	Smg6	64.4681	102.347	351.943	1.58756	3.43872	0.666812	1.78187
sgRNA57142	Smyd2	110.199	98.8549	371.59	0.897057	3.75894	-0.156729	1.91033
sgRNA53494	Spice1	213.094	99.9294	1157.48	0.468945	11.583	-1.09251	3.53393
sgRNA28893	Srp72	228.973	78.1706	317.489	0.341397	4.06148	-1.55048	2.02201
sgRNA28892	Srp72	78.1239	30.0863	312.363	0.38511	10.3822	-1.37666	3.37605
sgRNA29617	Ssbp2	101.625	32.7726	144.934	0.322486	4.42243	-1.63269	2.14484
sgRNA29616	Ssbp2	62.2451	43.5177	349.665	0.699134	8.035	-0.516359	3.0063
sgRNA15797	St6galnac4	293.124	119.002	361.339	0.405979	3.03641	-1.30052	1.60237
sgRNA15794	St6galnac4	334.726	87.5726	476.66	0.261625	5.44303	-1.93443	2.44441
sgRNA15799	St8sia1	215	134.582	429.677	0.625966	3.19267	-0.675844	1.67476
sgRNA15800	St8sia1	34.9335	11.2824	64.6367	0.322967	5.72901	-1.63054	2.51828
sgRNA50913	Stard4	275.339	215.171	938.798	0.781475	4.36304	-0.355729	2.12533
sgRNA50915	Stard4	145.133	38.951	222.384	0.268382	5.70934	-1.89764	2.51332
sgRNA16811	Stk10	283.914	327.457	1047.29	1.15337	3.19824	0.205852	1.67728
sgRNA16812	Stk10	161.012	76.5589	341.692	0.475487	4.46313	-1.07252	2.15805
sgRNA19918	Sufu	219.128	81.9314	260.54	0.373897	3.17998	-1.41929	1.66902
sgRNA19920	Sufu	191.816	81.3941	642.381	0.424333	7.89222	-1.23673	2.98043
sgRNA16960	Swap70	79.7118	47.5471	145.788	0.596487	3.06619	-0.745437	1.61645
sgRNA16958	Swap70	57.1639	33.0412	168.853	0.578008	5.11037	-0.790838	2.35343
sgRNA54172	Syde2	46.3662	34.3843	446.477	0.741581	12.9849	-0.431324	3.69876
sgRNA35562	Tbc1d13	105.753	42.9804	468.402	0.406422	10.898	-1.29895	3.446
sgRNA17124	Tbl1x	194.675	179.712	550.693	0.923139	3.06431	-0.11538	1.61556
sgRNA17122	Tbl1x	77.1712	109.331	641.242	1.41674	5.86512	0.502573	2.55216
sgRNA17218	Tcf20	91.4622	33.3098	392.376	0.364192	11.7796	-1.45723	3.55822
sgRNA58498	Thrap3	206.425	99.1236	514.246	0.480192	5.18793	-1.05832	2.37516
sgRNA17628	Tia1	14.291	12.0882	39.864	0.845866	3.29775	-0.241499	1.72148
sgRNA17626	Tia1	431.587	236.124	1848.55	0.547105	7.82875	-0.870109	2.96878
sgRNA57556	Tlk1	105.436	48.353	580.307	0.458602	12.0015	-1.12469	3.58514
sgRNA17735	Tlr4	164.505	44.0549	465.84	0.267803	10.5741	-1.90076	3.40246
sgRNA40182	Tm9sf1	422.695	208.186	994.323	0.492521	4.77612	-1.02174	2.25584
sgRNA40184	Tm9sf1	72.09	71.4549	478.084	0.991191	6.6907	-0.0127651	2.74216
sgRNA35477	Tmem143	91.1446	41.6373	138.1	0.456827	3.31675	-1.13028	1.72977
sgRNA35476	Tmem143	153.072	46.7412	191.063	0.305354	4.08767	-1.71144	2.03128
sgRNA38570	Tmem173	89.2391	30.0863	509.69	0.337142	16.9409	-1.56857	4.08244
sgRNA38427	Tmem175	136.558	56.4118	731.505	0.413097	12.9672	-1.27545	3.6968
sgRNA45424	Tmem2	242.629	178.906	1834.88	0.737365	10.2561	-0.43955	3.35842
sgRNA69686	Tmem229a	270.893	158.759	830.311	0.586057	5.23001	-0.770887	2.38681
sgRNA43919	Tmem50b	334.409	125.986	1163.75	0.376744	9.23708	-1.40834	3.20744
sgRNA54026	Tmem51	76.2185	38.1451	486.341	0.500471	12.7498	-0.998643	3.6724
sgRNA70962	Tmem67	23.1831	202.277	1168.02	8.72517	5.77435	3.12518	2.52966
sgRNA70961	Tmem67	206.425	245.526	2488.94	1.18942	10.1372	0.250255	3.34159
sgRNA22125	Tmod3	547.503	425.506	2682.28	0.777176	6.30374	-0.363686	2.65621
sgRNA31984	Tomm20	77.8064	26.3255	346.248	0.338346	13.1526	-1.56343	3.71727
sgRNA63885	Tpcn1	231.831	419.865	1368.48	1.81108	3.25932	0.85685	1.70457
sgRNA63886	Tpcn1	261.366	130.822	502.856	0.500531	3.84383	-0.99847	1.94255
sgRNA76592	Trabd2b	133.7	96.7059	349.38	0.723306	3.61281	-0.467322	1.85312
sgRNA76590	Trabd2b	100.354	107.988	404.62	1.07607	3.74689	0.105772	1.90569
sgRNA29947	Trak1	40.0147	11.8196	112.474	0.295382	9.51584	-1.75935	3.25033
sgRNA69361	Trim12c	181.654	189.114	983.218	1.04107	5.19908	0.0580612	2.37826
sgRNA69360	Trim12c	159.106	53.7255	334.858	0.337671	6.23276	-1.56631	2.63987
sgRNA17647	Trim24	128.301	70.649	447.616	0.55065	6.33577	-0.860792	2.66352
sgRNA44642	Trim39	67.9615	31.6981	184.798	0.466412	5.82996	-1.10032	2.54349
sgRNA44643	Trim39	131.794	43.249	335.997	0.328155	7.76889	-1.60755	2.95771
sgRNA29559	Trim59	142.274	86.7667	810.094	0.609854	9.33647	-0.713464	3.22288
sgRNA71601	Trim65	59.0693	69.3059	274.208	1.1733	3.95648	0.230569	1.98422
sgRNA71603	Trim65	73.0427	33.0412	367.034	0.452354	11.1084	-1.14447	3.47358
sgRNA49786	Triobp	210.554	78.1706	238.615	0.371262	3.05249	-1.42949	1.60998
sgRNA49785	Triobp	115.598	45.6667	560.659	0.395047	12.2772	-1.3399	3.61791
sgRNA37850	Tsc22d2	80.347	20.1471	201.883	0.250751	10.0205	-1.99567	3.32488
sgRNA22607	Tspan14	152.119	104.496	1064.37	0.686935	10.1857	-0.541755	3.34848
sgRNA47006	Tyw1	132.112	39.2196	316.35	0.296866	8.06611	-1.75211	3.01187
sgRNA59619	U2af1l4	276.927	138.343	613.052	0.499565	4.43139	-1.00125	2.14776
sgRNA59617	U2af1l4	407.769	107.182	531.331	0.262851	4.95726	-1.92768	2.30954
sgRNA18335	Ubb	211.189	153.655	528.768	0.727572	3.44127	-0.458838	1.78294
sgRNA18337	Ubb	89.2391	61.7843	1417.45	0.692346	22.9419	-0.530435	4.51991
sgRNA18353	Ube2e1	163.235	148.551	590.273	0.910046	3.97353	-0.135988	1.99042
sgRNA18352	Ube2e1	329.645	405.359	2062.39	1.22968	5.08782	0.298287	2.34705
sgRNA31895	Ube2f	75.5833	158.222	496.877	2.09334	3.14038	1.06581	1.65094
sgRNA31896	Ube2f	378.869	462.845	2595.72	1.22165	5.60818	0.28883	2.48753
sgRNA45334	Wdr6	447.784	165.475	936.805	0.369541	5.66132	-1.43619	2.50114
sgRNA45332	Wdr6	156.883	76.2902	674.557	0.486287	8.84198	-1.04012	3.14437
sgRNA62468	Wdr78	64.1505	37.6079	393.23	0.586244	10.4561	-0.770428	3.38627
sgRNA14775	Xpr1	99.7192	222.424	722.393	2.2305	3.24783	1.15737	1.69947
sgRNA14774	Xpr1	77.4888	21.7588	113.043	0.2808	5.19527	-1.83239	2.3772
sgRNA21314	Yipf3	95.9082	27.9373	261.679	0.291292	9.36666	-1.77946	3.22754
sgRNA49653	Zbtb25	45.7311	17.7294	55.8097	0.387689	3.14786	-1.36703	1.65437
sgRNA49654	Zbtb25	39.6971	16.1177	74.6027	0.406016	4.62863	-1.30039	2.21059
sgRNA30469	Zc2hc1a	416.979	231.288	967.557	0.554677	4.18334	-0.850281	2.06465
sgRNA30468	Zc2hc1a	68.279	45.1294	363.617	0.660956	8.0572	-0.597374	3.01028
sgRNA30467	Zc2hc1a	272.163	107.451	1167.45	0.394803	10.8649	-1.34079	3.44161
sgRNA75268	Zc3h12b	87.0161	35.1902	166.859	0.40441	4.74165	-1.30611	2.24539
sgRNA75269	Zc3h12b	135.288	42.4432	206.154	0.313725	4.85718	-1.67243	2.28012
sgRNA33888	Zc3h15	42.2377	37.0706	392.091	0.877665	10.5769	-0.188257	3.40284
sgRNA63673	Zfp277	48.9069	45.1294	902.351	0.922763	19.9947	-0.115968	4.32155
sgRNA63212	Zfp317	421.425	456.935	2027.09	1.08426	4.43626	0.116716	2.14935
sgRNA50698	Zfp358	83.8403	114.973	352.512	1.37133	3.06605	0.455574	1.61638
sgRNA60655	Zfp445	393.478	267.553	847.396	0.67997	3.16721	-0.556458	1.66321
sgRNA44066	Zfp687	164.822	106.645	338.56	0.64703	3.17464	-0.628095	1.66659
sgRNA44064	Zfp687	136.558	41.6373	244.594	0.304905	5.87441	-1.71357	2.55444
sgRNA44067	Zfp687	275.974	245.526	1623.61	0.889668	6.61278	-0.168661	2.72526
sgRNA78026	Zfp831	100.672	27.4	376.715	0.272171	13.7487	-1.87741	3.78123
sgRNA69633	Zfp865	31.4401	18.2667	70.3316	0.580999	3.85027	-0.783393	1.94496
sgRNA69632	Zfp865	139.099	89.453	365.041	0.64309	4.08081	-0.636908	2.02886
sgRNA40211	Zfp946	188.323	161.177	591.412	0.855851	3.66934	-0.224569	1.87552
sgRNA57897	Zgpat	418.249	1256.64	4235.55	3.00453	3.37054	1.58714	1.75298
sgRNA57899	Zgpat	243.264	92.1392	403.196	0.378762	4.37595	-1.40063	2.12959
sgRNA57898	Zgpat	162.917	96.4373	1370.47	0.591941	14.211	-0.756474	3.82893
sgRNA24584	Zmym3	143.227	95.9	488.619	0.669566	5.09509	-0.578702	2.34911
sgRNA51061	Znrf1	37.1565	9.40196	91.6873	0.253037	9.75193	-1.98258	3.28569
sgRNA51062	Znrf1	111.47	30.6235	359.631	0.274726	11.7436	-1.86394	3.5538
sgRNA67997	Zswim8	132.43	148.551	504.28	1.12174	3.39466	0.165733	1.76327
sgRNA67998	Zswim8	144.815	328.263	1200.76	2.26677	3.65793	1.18064	1.87103
