## Supplemental Table 2 for "The Cul5 E3 Ligase Complex Is a Key Negative Feedback Regulator of TCR/IL2 Signaling and Anti-Tumor Activity in CD8^+^ T Cells"

### Sheet: Sheet1
sgRNA	Gene	Input1	Input2	Input3	Input4	Tumor1	Tumor2	Tumor3	Tumor4	SP1	SP2	SP3	SP4	TDLN1	TDLN2	TDLN3	TDLN4	Tumor1/Input_4samples Avg	Tumor2/Input_4samples Avg	Tumor3/Input_4samples Avg	Tumor/Input_4samples Avg	SP1/Input_4samples Avg	SP2/Input_4samples Avg	SP3/Input_4samples Avg	SP4/Input_4samples Avg	TDLN1/Input_4samples Avg	TDLN2/Input_4samples Avg	TDLN3/Input_4samples Avg	TDLN4/Input_4samples Avg
sgRNA_425	Zgpat	191.072	192.948	183.09	187.479	199.951	64.0271	343.478	654.757	182.618	82.9981	171.332	490.427	252.249	87.4091	262.141	439.692	1.05992	0.339401	1.82074	3.4708	0.968038	0.439965	0.908215	2.5997	1.33715	0.463347	1.38958	2.33076
sgRNA_422	Zgpat	201.693	202.461	161.106	156.567	403.238	134.358	565.257	316.556	213.478	185.414	282.976	342.121	174.926	167.366	276.579	304.898	2.23454	0.744542	3.13237	1.7542	1.18299	1.02747	1.56811	1.89586	0.969353	0.92746	1.53266	1.68959
sgRNA_423	Zgpat	222.191	224.65	273.792	278.042	304.267	270.405	311.896	501.053	339.892	184.031	314.583	425.074	330.698	262.801	224.622	580.565	1.21868	1.08305	1.24924	2.00687	1.36137	0.737103	1.26	1.70255	1.32455	1.0526	0.899679	2.32534
sgRNA_424	Zgpat	301.528	279.471	243.818	216.572	294.716	3026.15	361.169	445.281	222.564	1601.34	323.169	418.571	422.812	671.902	260.75	337.395	1.13201	11.6235	1.38726	1.71033	0.854872	6.15077	1.2413	1.60774	1.62403	2.58079	1.00155	1.29594
sgRNA_426	Zgpat	279.981	285.53	247.2	251.024	325.075	190.726	349.398	284.198	311.552	284.299	332.893	369.576	449.637	308.095	398.884	421.741	1.22239	0.717193	1.31385	1.06868	1.17154	1.06906	1.25179	1.38973	1.69079	1.15854	1.49994	1.58589
sgRNA_421	Zgpat	96.7107	95.4897	103.145	101.991	104.031	62.7274	46.9484	37.9666	148.448	132.106	88.9074	120.186	107.849	41.6562	164.593	62.6278	1.04729	0.631479	0.472632	0.382211	1.49443	1.32991	0.895034	1.20992	1.08572	0.419354	1.65697	0.630476
sgRNA_11	Zfp865	37.0956	37.2245	54.3902	55.6083	26.1428	20.544	180.457	68.4461	28.1341	104.84	124.504	82.8087	67.1191	89.1661	81.5494	53.5102	0.56734	0.445837	3.91621	1.48539	0.610554	2.2752	2.70194	1.79708	1.45659	1.93504	1.76975	1.16126
sgRNA_12	Zfp865	209.593	208.038	225.707	224.607	226.019	569.235	244.921	278.794	228.816	568.843	361.553	308.172	70.7924	543.261	246.559	280.801	1.04163	2.62337	1.12874	1.28485	1.05452	2.62156	1.66625	1.42024	0.326253	2.50367	1.13629	1.29409
sgRNA_8	Zfp865	239.171	239.804	240.928	241.474	175.798	173.292	301.971	377.42	279.027	165.741	280.919	332.651	262.748	175.957	301.674	549.239	0.731444	0.721015	1.25641	1.57033	1.16094	0.689598	1.16882	1.38406	1.09322	0.732105	1.25518	2.28522
sgRNA_9	Zfp865	201.736	201.459	238.607	239.025	140.749	334.144	293.911	190.432	106.155	433.834	360.472	218.871	155.926	420.014	282.207	159.996	0.639166	1.51741	1.33471	0.864787	0.482068	1.97012	1.63697	0.993933	0.70809	1.90736	1.28155	0.72657
sgRNA_7	Zfp865	279.063	277.065	263.459	266.289	229.183	216.701	412.396	180.358	179.546	186.956	319.521	226.472	231.307	265.724	250.302	312.684	0.844234	0.798252	1.51913	0.664379	0.661386	0.688682	1.17701	0.834245	0.852057	0.978837	0.922026	1.15182
sgRNA_10	Zfp865	121.732	116.94	135.362	127.602	146.785	705.199	50.9439	133.489	124.922	438.056	83.7801	68.4068	101.122	234.795	108.321	62.0473	1.17045	5.62318	0.406221	1.06443	0.996112	3.49301	0.668054	0.545469	0.806336	1.87223	0.863741	0.494758
sgRNA_1130	Zfp831	158.773	158.384	134.781	133.916	96.1761	274.202	88.3678	280.645	151.12	132.446	93.6271	213.043	123.837	101.686	110.166	285.798	0.656654	1.87215	0.603342	1.91614	1.03179	0.904292	0.639251	1.45458	0.845516	0.694274	0.752175	1.95132
sgRNA_1134	Zfp831	207.888	207.072	220.663	225.974	311.734	357.937	235.026	313.956	183.332	318.604	240.034	300.967	352.132	593.967	280.283	234.359	1.44724	1.66174	1.09112	1.45755	0.851124	1.47913	1.11437	1.39725	1.63479	2.75752	1.30123	1.08802
sgRNA_1131	Zfp831	191.181	191.134	143.062	144.942	80.7311	85.1374	134.906	231.856	146.739	90.5695	188.941	194.171	51.5251	92.2828	131.233	373.262	0.481747	0.508041	0.805026	1.38356	0.875636	0.540456	1.12747	1.15868	0.307466	0.55068	0.783107	2.22737
sgRNA_1129	Zfp831	190.449	178.614	208.354	200.845	623.581	225.037	133.323	140.581	756.355	233.182	123.509	194.662	378.198	234.433	173.431	163.023	3.20499	1.15661	0.685236	0.722539	3.8874	1.19847	0.634795	1.0005	1.94381	1.2049	0.891373	0.837884
sgRNA_1133	Zfp831	208.303	210.535	219.391	219.975	146.766	74.7029	98.7617	196.027	177.447	40.2496	174.005	162.323	144.766	55.7652	187.167	174.099	0.68406	0.348183	0.460318	0.913662	0.827064	0.187599	0.811019	0.75657	0.674738	0.259916	0.872368	0.811457
sgRNA_1132	Zfp831	188.723	191.471	206.234	205.664	142.549	175.176	238.337	130.235	97.2742	150.662	183.53	77.597	272.178	182.076	201.996	126.974	0.71986	0.884626	1.20358	0.657677	0.491226	0.76083	0.926809	0.391858	1.37447	0.919467	1.02006	0.641209
sgRNA_1367	Zc3h15	165.428	173.31	156.564	157.167	343.543	21.2681	123.262	216.31	231.303	28.3821	144.833	460.544	283.859	79.2774	117.184	159.654	2.10611	0.130385	0.755663	1.3261	1.41802	0.173998	0.88791	2.82339	1.74022	0.486015	0.718405	0.978769
sgRNA_1365	Zc3h15	161.625	165.091	176.416	181.017	182.204	108.68	253.967	391.918	170.2	170.345	173.512	411.616	238.485	57.7695	241.698	389.289	1.06529	0.635416	1.48486	2.29141	0.995104	0.995954	1.01447	2.40658	1.39434	0.337759	1.41313	2.27605
sgRNA_1368	Zc3h15	125.284	128.696	122.082	122.262	78.6559	77.5622	71.6926	142.991	68.848	44.8115	91.7222	249.467	54.4806	29.7897	128.972	148.909	0.631365	0.622586	0.575471	1.14778	0.552638	0.359699	0.736247	2.00245	0.437312	0.23912	1.03524	1.19528
sgRNA_1364	Zc3h15	301.201	299.181	273.58	270.901	372.206	267.137	250.714	333.273	299.016	323.368	189.377	337.14	256.978	416.562	278.165	215.418	1.30044	0.933341	0.875962	1.16441	1.04472	1.12981	0.661659	1.17792	0.897847	1.45541	0.971871	0.752643
sgRNA_1366	Zc3h15	152.491	154.22	186.047	190.292	110.503	150.947	104.877	97.4826	164.11	143.782	128.457	140.551	166.468	66.272	138.991	115.933	0.647116	0.883959	0.614169	0.570867	0.961046	0.842	0.752254	0.823082	0.974851	0.388095	0.813947	0.678915
sgRNA_1363	Zc3h15	250.633	232.068	210.196	194.6	327.605	1278.78	568.94	207.326	271.455	1444.45	303.087	136.293	313.739	595.362	239.112	155.477	1.47654	5.76354	2.56425	0.93443	1.22346	6.51025	1.36603	0.614283	1.41404	2.68334	1.07769	0.700744
sgRNA_1429	Tspan14	231.151	231.411	228.541	228.275	87.3165	89.4913	260.043	327.705	154.072	102.065	225.6	319.656	269.068	86.279	122.409	213.085	0.379893	0.389355	1.13139	1.42577	0.670333	0.44406	0.981531	1.39075	1.17065	0.375379	0.532571	0.927081
sgRNA_1431	Tspan14	184.833	183.443	198.802	202.881	246.59	192.36	154.805	147.783	271.606	142.548	156.206	266.2	299.186	191.585	166.569	123.719	1.28105	0.999325	0.804223	0.767742	1.41102	0.74055	0.811504	1.38293	1.55429	0.995299	0.865338	0.642729
sgRNA_1430	Tspan14	298.589	294.78	275.935	271.944	351.114	147.512	296.06	242.202	451.617	154.916	275.631	311.39	216.121	347.756	261.725	204.07	1.23063	0.517021	1.03767	0.848903	1.58289	0.542969	0.966069	1.0914	0.75749	1.21886	0.917329	0.715251
sgRNA_1434	Tspan14	94.9734	94.542	96.8511	94.1919	150.859	26.4389	38.7427	222.096	70.6977	24.4369	59.7739	92.6541	65.7398	31.5026	74.6746	114.806	1.58566	0.277896	0.40722	2.33442	0.743094	0.256853	0.628276	0.973875	0.690983	0.33112	0.784895	1.20671
sgRNA_1433	Tspan14	224.944	224.213	260.501	260.073	280.806	174.786	183.779	161.858	301.99	185.68	179.966	218.197	291.347	364.328	231.055	100.635	1.15828	0.720969	0.758061	0.667642	1.24567	0.765902	0.742334	0.900029	1.20176	1.5028	0.953066	0.415104
sgRNA_1432	Tspan14	169.241	167.961	185.723	184.627	338.824	73.0134	191.955	63.4773	240.281	83.4235	185.349	68.0214	202.328	216.183	182.242	170.991	1.91547	0.412766	1.08518	0.358856	1.35838	0.471617	1.04783	0.384545	1.14382	1.22215	1.03027	0.966664
sgRNA_448	Trim12c	209.942	213.642	196.592	194.059	119.893	247.159	244.071	162.226	93.9968	334.576	257.292	258.984	230.068	178.994	274.799	223.124	0.588985	1.21419	1.19902	0.796948	0.461767	1.64363	1.26397	1.27228	1.13023	0.879325	1.34997	1.09612
sgRNA_450	Trim12c	237.87	237.754	205.564	202.143	238.09	554.67	341.387	265.739	171.487	368.573	468.676	235.315	216.107	303.566	198.253	394.195	1.07815	2.51171	1.54591	1.20335	0.776547	1.66901	2.12231	1.06558	0.978599	1.37464	0.89775	1.78504
sgRNA_447	Trim12c	219.907	220.121	171.417	170.966	118.652	101.875	187.647	157.067	166.836	206.352	265.263	173.671	219.865	80.3811	193.366	263.658	0.606596	0.520827	0.959328	0.802987	0.852933	1.05495	1.35613	0.887876	1.12404	0.41094	0.988566	1.34793
sgRNA_445	Trim12c	278.823	271.825	193.702	190.921	301.614	403.509	404.64	121.959	339.329	397.306	281.81	155.348	193.265	336.41	326.107	142.034	1.28995	1.72574	1.73058	0.521597	1.45125	1.69921	1.20525	0.664398	0.826561	1.43877	1.3947	0.607454
sgRNA_446	Trim12c	129.709	130.272	122.149	123.973	89.259	31.6933	124.493	39.464	122.639	124.705	113.767	72.867	80.6865	126.487	120.056	60.4537	0.705461	0.250489	0.983931	0.311905	0.969283	0.985606	0.899158	0.575907	0.637708	0.999695	0.948869	0.477797
sgRNA_449	Trim12c	201.955	198.862	165.28	164.612	268.876	107.427	384.506	86.0885	262.023	90.7822	261.178	34.2564	136.293	111.848	335.984	97.3906	1.47187	0.588069	2.10484	0.47126	1.43435	0.496954	1.42972	0.187524	0.746087	0.612274	1.83922	0.53313
sgRNA_858	Trabd2b	130.67	134.254	167.02	164.956	164.381	119.152	96.0851	728.471	93.1747	101.065	82.8513	581.626	113.268	85.555	132.208	607.519	1.10156	0.798467	0.643893	4.88169	0.624389	0.677266	0.55521	3.89764	0.759039	0.573328	0.885959	4.07115
sgRNA_854	Trabd2b	358.095	358.193	348.682	352.435	233.751	136.363	247.647	587.06	163.451	153.416	209.555	377.099	238.119	231.616	311.265	331.659	0.659657	0.384824	0.698873	1.65672	0.461267	0.432949	0.591375	1.0642	0.671985	0.653635	0.878409	0.93596
sgRNA_855	Trabd2b	193.673	195.071	193.512	193.252	308.114	267.23	140.249	140.35	181.644	234.67	135.233	204.633	268.251	271.127	97.3265	306.639	1.58922	1.37835	0.723394	0.723911	0.936904	1.21041	0.697519	1.05548	1.38362	1.39845	0.502001	1.58162
sgRNA_857	Trabd2b	223.633	217.406	238.752	234.196	376.878	225.696	284.846	145.686	471.855	387.246	245.692	163.797	252.671	183.321	190.988	64.8816	1.64938	0.987744	1.24661	0.637585	2.06504	1.69476	1.07525	0.716845	1.1058	0.80229	0.835846	0.28395
sgRNA_853	Trabd2b	130.004	124.276	171.919	163.815	502.143	288.21	90.9467	136.688	298.183	328.579	67.5264	57.0586	321.718	312.457	92.7519	46.9765	3.40428	1.95392	0.616573	0.926675	2.02153	2.2276	0.457795	0.386829	2.18109	2.1183	0.628811	0.318477
sgRNA_856	Trabd2b	157.353	160.179	145.952	146.181	48.3249	12.384	28.2804	45.2632	21.0276	20.2364	42.6009	48.3211	54.4525	34.0454	18.4412	27.3868	0.317059	0.0812509	0.185547	0.296971	0.137962	0.132771	0.279504	0.317034	0.357262	0.223371	0.120993	0.179685
sgRNA_1421	Tmem2	91.4004	95.6628	85.9708	90.8774	52.0677	26.3368	262.212	185.368	64.8675	55.5093	241.787	292.884	31.6103	98.6752	205.323	207.04	0.572312	0.289486	2.88215	2.03751	0.713003	0.610141	2.65765	3.21929	0.34745	1.08461	2.25684	2.27572
sgRNA_1418	Tmem2	251.059	251.814	248.594	248.074	340.577	190.865	297.242	378.06	275.143	185.446	368.727	336.456	248.365	187.612	475.131	315.518	1.36293	0.763811	1.18952	1.51293	1.10108	0.742123	1.47559	1.34644	0.993914	0.750791	1.9014	1.26265
sgRNA_1420	Tmem2	151.365	153.646	126.122	129.127	135.84	443.251	111.295	139.451	162.607	268.816	109.473	166.456	110.692	427.616	104.084	246.96	0.96984	3.16461	0.794597	0.995621	1.16094	1.91923	0.781591	1.18842	0.790294	3.05299	0.743116	1.76318
sgRNA_1422	Tmem2	261.078	262.093	223.263	223.2	244.164	139.064	207.888	220.353	241.32	167.006	205.214	259.514	223.411	258.925	211.366	164.936	1.00724	0.573677	0.857593	0.909015	0.995507	0.688945	0.846561	1.07056	0.921631	1.06813	0.871939	0.680403
sgRNA_1417	Tmem2	166.367	174.021	169.52	175.185	143.307	95.117	217.432	162.798	112.526	112.05	143.829	163.007	180.485	148.357	255.773	286.344	0.836716	0.555352	1.2695	0.950514	0.656995	0.654218	0.839762	0.951735	1.05379	0.866201	1.49336	1.67185
sgRNA_1419	Tmem2	212.368	206.562	214.168	207.651	296.26	345.275	389.606	217.277	150.665	270.018	219.563	152.41	123.035	211.221	191.937	111.164	1.40951	1.6427	1.85361	1.03373	0.716814	1.28465	1.04461	0.725116	0.58536	1.00492	0.913171	0.52888
sgRNA_1007	Tmem143	293.388	294.743	330.012	333.542	274.277	273.877	251.759	554.28	194.473	301.452	326.335	447.038	266.647	347.129	385.264	378.897	0.876505	0.875225	0.804545	1.77131	0.621475	0.963346	1.04287	1.4286	0.852121	1.10932	1.23119	1.21084
sgRNA_1003	Tmem143	149.901	153.445	140.885	142.227	69.5026	57.2688	504.163	103.486	97.8475	51.5109	266.353	204.141	133.07	248.833	200.579	191.15	0.47405	0.390608	3.4387	0.705836	0.667379	0.351335	1.81668	1.39237	0.907618	1.69719	1.36807	1.30376
sgRNA_1008	Tmem143	215.285	214.043	231.889	231.777	242.572	167.88	398.026	335.274	236.214	243.411	221.591	285.833	240.159	127.732	263.427	209.704	1.08656	0.751985	1.78288	1.5018	1.05808	1.09032	0.992574	1.28033	1.07575	0.572152	1.17997	0.93933
sgRNA_1005	Tmem143	311.373	307.956	314.546	310.173	152.659	584.924	472.288	378.005	164.554	311.873	322.203	377.851	174.42	427.175	419.976	223.967	0.490847	1.88071	1.51855	1.2154	0.529091	1.00277	1.03598	1.21491	0.560813	1.3735	1.35035	0.720122
sgRNA_1006	Tmem143	161.101	163.779	157.401	157.511	70.7249	44.987	244.081	170.748	113.142	93.0047	132.067	181.532	107.286	29.2865	131.22	271.683	0.442175	0.28126	1.526	1.06752	0.707369	0.581469	0.82569	1.13494	0.670759	0.1831	0.820391	1.69857
sgRNA_1004	Tmem143	114.335	114.097	105.098	107.833	131.264	138.238	72.3862	79.0234	87.3229	155.16	53.4714	89.2727	137.686	221.436	83.7457	73.0088	1.18962	1.25283	0.656023	0.716175	0.791392	1.40619	0.484602	0.809063	1.24783	2.00684	0.758973	0.661666
sgRNA_1168	Slc25a29	237.849	240.342	202.005	199.616	315.154	277.534	296.998	561.617	273.964	405.122	144.018	566.29	238.513	273.414	130.7	479.372	1.43283	1.26179	1.35028	2.55335	1.24556	1.84186	0.65477	2.5746	1.08438	1.24306	0.594219	2.17943
sgRNA_1167	Slc25a29	204.676	204.931	198.523	190.764	482.349	129.131	294.087	188.54	288.004	132.946	225.856	231.818	197.008	201.226	196.615	189.739	2.41509	0.64655	1.47247	0.944005	1.44202	0.66565	1.13084	1.1607	0.986407	1.00753	0.984439	0.950008
sgRNA_1170	Slc25a29	153.824	154.201	130.362	129.52	137.328	308.494	133.656	149.702	72.0714	378.984	180.734	155.377	140.825	211.601	185.894	150.628	0.967257	2.17285	0.94139	1.05441	0.507628	2.66934	1.27298	1.09438	0.991886	1.49039	1.30932	1.06093
sgRNA_1166	Slc25a29	293.552	293.085	277.787	286.864	131.027	284.07	236.071	325.418	187.345	259.075	252.629	308.828	192.716	332.216	282.973	232.891	0.455236	0.986964	0.820197	1.13062	0.650904	0.900124	0.877728	1.07298	0.669566	1.15424	0.983154	0.809148
sgRNA_1165	Slc25a29	314.695	312.813	329.622	329.48	399.363	236.27	510.904	281.081	436.355	256.502	406.533	278.82	474.422	434.591	302.714	368.664	1.2416	0.73455	1.58837	0.873865	1.3566	0.79745	1.26389	0.866835	1.47495	1.35112	0.941122	1.14616
sgRNA_1169	Slc25a29	227.152	225.671	170.279	173.08	128.089	61.2328	123.887	140.159	80.8112	60.8369	150.368	119.348	122.317	121.746	136.626	125.882	0.643519	0.307633	0.622405	0.704157	0.405994	0.305644	0.755447	0.599603	0.614521	0.611649	0.686407	0.632427
sgRNA_489	Slc22a5	205.43	211.246	185.868	189.594	228.511	264.593	141.822	198.872	167.82	388.608	253.331	260.189	218.471	606.425	352.06	203.045	1.15389	1.3361	0.71615	1.00423	0.847431	1.96233	1.27923	1.31386	1.1032	3.06222	1.77777	1.0253
sgRNA_487	Slc22a5	256.577	256.143	287.083	285.89	217.964	117.852	283.576	334.634	188.372	127.193	181.246	267.577	204.2	102.198	234.226	253.106	0.803043	0.4342	1.04478	1.23289	0.694016	0.468615	0.66776	0.985831	0.752332	0.376527	0.862954	0.932516
sgRNA_490	Slc22a5	179.228	173.629	199.036	192.328	366.691	456.888	184.619	239.289	198.075	356.929	193.841	168.007	246.831	397.076	104.032	182.169	1.97087	2.45566	0.99228	1.28612	1.0646	1.9184	1.04185	0.902993	1.32665	2.13418	0.559148	0.979113
sgRNA_492	Slc22a5	302.905	298.452	336.429	333.63	623.865	289.027	185.635	311.206	598.767	409.865	240.944	284.85	568.985	528.543	226.376	279.856	1.96274	0.909307	0.584026	0.979086	1.88378	1.28948	0.758032	0.896166	1.79008	1.66285	0.712201	0.880454
sgRNA_491	Slc22a5	199.792	197.231	157.357	156.183	140.171	253.992	141.275	78.0841	200.811	159.967	139.498	90.6021	167.34	283.444	76.39	137.685	0.78907	1.42981	0.795287	0.439562	1.13044	0.900508	0.785281	0.510031	0.942017	1.5956	0.430026	0.775079
sgRNA_488	Slc22a5	210.532	211.118	211.59	211.359	282	55.5421	316.067	46.3114	289.086	90.7077	295.95	37.5125	287.673	97.0683	211.028	67.9207	1.33554	0.263046	1.49688	0.219329	1.3691	0.429589	1.40161	0.177658	1.36241	0.459713	0.999422	0.321671
sgRNA_1117	Slc1a4	224.835	224.331	194.439	193.98	418.968	166.636	329.372	341.999	344.878	125.141	352.104	392.359	261.327	160.868	326.523	201.964	2.00084	0.795791	1.57296	1.63326	1.64701	0.597625	1.68152	1.87376	1.248	0.768247	1.55935	0.964505
sgRNA_1118	Slc1a4	160.358	162.448	176.35	177.319	279.744	166.385	178.445	348.084	179.059	87.2198	182.269	286.266	305.393	137.744	137.289	442.242	1.65413	0.983836	1.05515	2.05822	1.05878	0.515731	1.07776	1.69269	1.80579	0.814484	0.811791	2.61498
sgRNA_1120	Slc1a4	300.731	299.254	270.824	263.063	537.231	122.726	486.326	454.388	498.94	162.551	349.355	334.732	351.795	161.521	372.619	313.617	1.89521	0.432944	1.71563	1.60296	1.76013	0.573437	1.23243	1.18085	1.24104	0.569805	1.3145	1.10636
sgRNA_1122	Slc1a4	86.3305	85.2199	72.9815	76.7442	110.655	70.9989	101.634	70.1749	128.34	43.6843	92.613	68.638	205.242	82.2175	123.539	136.502	1.37769	0.883961	1.26538	0.873702	1.59787	0.543885	1.15306	0.854567	2.55533	1.02364	1.53811	1.69949
sgRNA_1121	Slc1a4	125.163	125.834	150.159	154.708	60.0177	94.0772	146.091	102.587	71.2277	64.495	128.267	104.667	112.184	37.4888	194.016	195.339	0.431887	0.67698	1.05127	0.738219	0.512554	0.464106	0.923009	0.753183	0.807277	0.269769	1.39614	1.40566
sgRNA_1119	Slc1a4	288.985	287.462	280.376	276.035	397.686	367.341	298.2	136.089	282.336	248.973	227.979	141.544	228.07	292.953	235.98	190.353	1.40419	1.29704	1.05291	0.480515	0.996899	0.879097	0.804968	0.499775	0.80529	1.03439	0.83322	0.672117
sgRNA_799	Slc12a2	150.906	152.415	165.86	162.34	193.792	185.797	83.4151	175.362	134.191	205.672	112.241	229.487	89.9753	182.261	105.475	126.906	1.22746	1.17682	0.528343	1.11073	0.849956	1.3027	0.710922	1.45355	0.569896	1.15443	0.668068	0.803811
sgRNA_803	Slc12a2	297.333	294.032	305.016	302.522	235.2	302.451	437.336	224.764	150.514	229.821	285.734	340.146	213.405	186.04	189.52	191.867	0.784719	1.00909	1.45912	0.749899	0.502172	0.766772	0.953318	1.13486	0.712	0.620702	0.63231	0.640143
sgRNA_801	Slc12a2	185.718	183.89	217.404	212.185	97.3037	581.693	270.623	177.894	217.934	554.646	190.003	188.786	103.458	192.68	185.205	168.829	0.487007	2.91139	1.35447	0.890365	1.09076	2.77602	0.950967	0.944877	0.517811	0.964366	0.926954	0.844991
sgRNA_800	Slc12a2	85.0739	83.8166	104.105	103.663	83.0146	33.4293	7.38515	74.3677	73.3802	70.0247	16.4907	51.7603	72.0591	164.735	4.26266	42.025	0.881591	0.355009	0.0784281	0.789763	0.779276	0.743641	0.175126	0.549679	0.765246	1.74944	0.0452682	0.446293
sgRNA_802	Slc12a2	195.399	192.866	194.773	191.885	316.983	276.699	277.031	104.97	304.316	210.521	180.866	91.5077	197.234	204.078	227.299	120.748	1.6362	1.42826	1.42998	0.541833	1.57082	1.08667	0.933597	0.472344	1.01808	1.05341	1.17327	0.623277
sgRNA_804	Slc12a2	200.535	199.582	222.058	221.578	160.335	146.11	221.916	155.692	253.467	111.667	225.344	48.1574	297.807	237.091	211.093	115.011	0.760103	0.69267	1.05204	0.738092	1.20162	0.529385	1.06829	0.228301	1.41182	1.12398	1.00073	0.545237
sgRNA_113	Serinc3	182.954	186.259	159.823	161.278	234.016	318.984	237.585	256.727	106.252	328.356	248.184	245.064	144.639	419.555	273.564	149.319	1.356	1.84835	1.37668	1.4876	0.615674	1.90265	1.4381	1.42002	0.838106	2.4311	1.58516	0.865222
sgRNA_110	Serinc3	144.864	145.882	175.089	174.831	131.851	186.251	145.437	212.757	107.658	138.018	182.051	205.23	73.7902	210.877	132.026	176.979	0.823215	1.16286	0.908035	1.32835	0.672165	0.861719	1.13664	1.28136	0.46071	1.31661	0.824303	1.10497
sgRNA_114	Serinc3	175.655	174.449	188.212	186.073	351.256	137.839	147.859	197.987	329.703	419.627	122.476	208.659	287.941	87.6122	153.859	465.963	1.9396	0.761132	0.816464	1.09327	1.82058	2.31714	0.676302	1.1522	1.58998	0.483786	0.849592	2.573
sgRNA_109	Serinc3	218.487	213.296	202.384	197.983	496.572	123.06	144.343	325.051	337.642	127.714	164.66	174.49	380.886	117.949	174.119	256.18	2.38693	0.591527	0.69383	1.56246	1.62299	0.613899	0.791493	0.838742	1.83085	0.566962	0.836962	1.23141
sgRNA_112	Serinc3	182.768	182.669	203.489	207.258	221.053	127.98	175.007	214.826	250.211	140.166	227.59	140.966	142.852	88.6452	144.593	246.083	1.13918	0.659535	0.901883	1.10709	1.28944	0.722336	1.17287	0.726455	0.736174	0.456826	0.745147	1.26817
sgRNA_111	Serinc3	131.468	127.666	123.466	121.957	328.278	171.807	196.761	33.4879	148.329	251.748	159.836	38.8226	158.389	219.008	130.193	51.7686	2.60251	1.36204	1.55988	0.265484	1.17591	1.9958	1.26714	0.307776	1.25567	1.73624	1.03214	0.410409
sgRNA_156	Pik3ap1	306.281	309.168	290.129	292.077	463.531	152.692	406.252	405.354	291.693	142.718	413.963	445.14	378.465	129.154	399.43	404.531	1.54813	0.50997	1.35682	1.35382	0.974213	0.476659	1.38258	1.48671	1.26402	0.431355	1.33404	1.35108
sgRNA_154	Pik3ap1	154.523	154.192	148.753	150.017	313.003	110.843	301.765	209.49	153.499	100.023	135.47	203.024	176.01	289.015	181.631	195.191	2.06098	0.729849	1.98698	1.37939	1.01072	0.658605	0.892005	1.33682	1.15894	1.90303	1.19595	1.28524
sgRNA_153	Pik3ap1	117.198	119.501	134.134	135.146	52.0393	95.1727	81.3734	57.2017	44.6944	87.9004	96.7357	161.051	45.2199	102.79	154.846	156.911	0.411395	0.752385	0.643295	0.452207	0.35333	0.694893	0.764741	1.27319	0.357484	0.8126	1.22413	1.24045
sgRNA_152	Pik3ap1	264.925	260.845	226.566	225.02	564.16	343.724	358.737	276.643	372.288	372.359	243.673	293.26	306.744	536.727	335.152	133.884	2.30893	1.40675	1.46819	1.13221	1.52365	1.52394	0.997275	1.20022	1.2554	2.19665	1.37167	0.547943
sgRNA_151	Pik3ap1	107.233	106.643	119.125	119.645	78.9212	65.0204	54.8416	252.984	47.1714	119.207	121.642	108.992	118.729	107.681	129.27	170.468	0.69742	0.57458	0.48463	2.23559	0.41685	1.05342	1.07494	0.963156	1.04919	0.951567	1.14235	1.50641
sgRNA_155	Pik3ap1	152.556	149.654	141.856	140.467	209.598	83.3364	76.4695	91.0708	329.778	82.7322	283.459	82.3559	185.679	114.091	229.066	183.171	1.43429	0.570277	0.523286	0.623204	2.25669	0.566142	1.93973	0.563567	1.27061	0.780732	1.56751	1.25345
sgRNA_1031	Pdp2	201.704	195.444	167.054	165.743	321.749	105.338	666.715	322.709	355.479	116.846	330.789	309.261	144.864	70.4659	250.639	207.336	1.76314	0.577237	3.65351	1.7684	1.94797	0.6403	1.81268	1.69471	0.793836	0.386143	1.37347	1.13618
sgRNA_1032	Pdp2	133.14	134.3	111.447	111.551	77.263	102.423	100.647	97.7412	123.526	93.7703	97.5602	189.055	100.207	227.617	96.8196	249.726	0.630155	0.835359	0.820875	0.797175	1.00748	0.764788	0.795699	1.54193	0.817287	1.85644	0.789659	2.03676
sgRNA_1029	Pdp2	233.773	225.889	244.376	241.425	263.721	304.15	462.959	172.34	339.254	388.065	325.103	177.023	195.108	349.054	227.013	120.873	1.11573	1.28677	1.95865	0.729125	1.43529	1.6418	1.37542	0.748938	0.825451	1.47675	0.960429	0.511382
sgRNA_1030	Pdp2	188.865	180.163	182.164	178.863	556.94	161.706	163.284	285.042	755.014	130.606	214.767	135.128	462.304	199.522	176.342	229.134	3.0515	0.885995	0.89464	1.56176	4.13675	0.715598	1.17672	0.74037	2.53298	1.09319	0.966184	1.25544
sgRNA_1028	Pdp2	143.028	140.669	185.031	186.318	124.915	38.4701	89.8429	120.638	201.417	73.704	61.9158	107.798	236.824	52.6397	76.0522	121.59	0.762786	0.234915	0.548619	0.736669	1.22994	0.450068	0.378084	0.658259	1.44615	0.321441	0.464407	0.742482
sgRNA_1027	Pdp2	104.425	103.964	92.6329	92.1855	98.128	62.0033	121.171	80.2485	123.418	54.2758	130.921	62.0584	105.063	116.298	197.72	160.007	0.998231	0.630744	1.23264	0.816348	1.2555	0.552133	1.33182	0.631304	1.06878	1.18307	2.01136	1.62771
sgRNA_1263	Neurl1b	188.504	196.556	126.401	130.356	172.795	152.664	165.199	367.741	74.3645	205.608	107.947	688.326	216.951	196.847	150.974	386.705	1.07691	0.95145	1.02957	2.29187	0.463462	1.28141	0.672761	4.28985	1.35211	1.22681	0.940913	2.41007
sgRNA_1262	Neurl1b	193.815	190.588	176.55	176.464	182.934	100.919	159.142	483.152	238.702	124.375	188.875	247.916	132.648	211.486	130.349	240.711	0.992295	0.54742	0.863242	2.62078	1.2948	0.674652	1.02452	1.34478	0.719528	1.14717	0.707059	1.3057
sgRNA_1266	Neurl1b	184.669	185.858	249.911	250.119	207.503	312.328	229.545	255.216	216.636	291.732	277.564	277.008	222.975	355.261	249.912	298.307	0.953427	1.43507	1.0547	1.17266	0.995389	1.34044	1.27534	1.27279	1.02452	1.63234	1.14828	1.37065
sgRNA_1261	Neurl1b	208.992	205.477	173.816	173.641	58.1036	639.25	100.774	240.283	36.0195	426.348	91.6179	189.711	112.986	448.903	191.677	211.935	0.305035	3.35597	0.529049	1.26145	0.189097	2.23826	0.480981	0.995952	0.593162	2.35668	1.00628	1.11263
sgRNA_1265	Neurl1b	178.976	177.238	196.392	192.938	203.865	75.2506	90.3997	143.808	228.307	81.1478	129.793	136.765	148.172	179.727	97.4564	200.404	1.09378	0.403736	0.485014	0.771558	1.22492	0.435375	0.696366	0.733776	0.794972	0.964275	0.522875	1.07521
sgRNA_1264	Neurl1b	341.847	339.212	295.352	303.19	165.906	328.63	171.06	199.117	220.151	358.078	255.273	173.334	398.858	684.246	216.278	154.6	0.518618	1.02729	0.534729	0.622435	0.688188	1.11934	0.797978	0.541837	1.24682	2.13893	0.67608	0.483276
sgRNA_189	Mknk2	110.183	109.833	162.49	158.544	183	145.173	169.565	431.382	215.187	222.271	208.749	261.605	172.28	84.6721	293.552	294.346	1.35293	1.07327	1.2536	3.18922	1.59088	1.64326	1.54329	1.93405	1.27368	0.625984	2.17024	2.17611
sgRNA_191	Mknk2	262.466	264.134	280.476	288.113	338.066	166.004	196.742	299.554	301.32	123.131	279.943	524.433	369.922	154.538	226.532	391.611	1.23473	0.606304	0.718567	1.09407	1.10052	0.449714	1.02245	1.9154	1.35108	0.564423	0.827371	1.4303
sgRNA_187	Mknk2	263.897	253.546	273.424	259.788	285.164	956.768	575.309	418.599	235.446	870.401	311.882	316.881	267.533	442.838	295.098	454.49	1.08566	3.64256	2.19029	1.59367	0.896379	3.31375	1.18738	1.20641	1.01854	1.68595	1.12348	1.73031
sgRNA_192	Mknk2	248.054	248.488	216.489	211.752	299.273	100.771	395.965	383.355	215.706	137.55	285.487	202.687	220.118	137.294	175.146	205.891	1.29446	0.435866	1.71268	1.65814	0.933	0.594951	1.23483	0.876688	0.952084	0.593843	0.757565	0.890547
sgRNA_188	Mknk2	241.345	240.405	299.291	296.296	179.93	243.427	465.186	246.79	229.443	256.715	264.921	182.399	153.154	324.147	141.409	237.945	0.668054	0.903811	1.72717	0.916295	0.851889	0.953145	0.983616	0.677221	0.568638	1.20351	0.52503	0.883454
sgRNA_190	Mknk2	165.242	163.569	179.675	174.88	456.396	124.35	106.635	113.26	206.317	302.866	155.022	54.7081	163.526	164.488	183.424	71.5063	2.67146	0.727869	0.624177	0.662954	1.20765	1.77279	0.9074	0.320227	0.957181	0.962811	1.07365	0.418553
sgRNA_739	Mettl20	107.528	109.76	118.779	117.492	86.6437	198.032	225.55	107.134	67.7231	190.848	155.638	177.052	93.0998	230.257	180.37	134.237	0.764124	1.74647	1.98916	0.944832	0.59726	1.68312	1.37259	1.56145	0.821061	2.03067	1.59071	1.18385
sgRNA_740	Mettl20	100.393	103.627	113.679	114.364	50.1632	143.957	52.7804	108.25	33.3045	128.703	86.6518	152.795	120.952	174.421	67.7867	137.594	0.464406	1.33274	0.488636	1.00217	0.30833	1.19152	0.802214	1.41456	1.11976	1.61477	0.627563	1.27384
sgRNA_744	Mettl20	255.418	260.025	204.337	206.845	99.2746	231.164	178.836	254.536	83.4289	205.735	174.687	275.409	236.585	79.9661	147.972	567.292	0.428543	0.997876	0.771989	1.09876	0.360141	0.888106	0.75408	1.18887	1.02128	0.345193	0.638755	2.44886
sgRNA_743	Mettl20	226.234	223.739	239.098	239.458	243.908	204.41	418.746	234.756	202.034	179.214	254.932	262.799	253.671	247.253	188.818	229.533	1.05073	0.880574	1.80391	1.0113	0.870338	0.772035	1.09822	1.13211	1.09278	1.06514	0.813406	0.988802
sgRNA_742	Mettl20	219.35	221.461	256.495	254.467	183.483	182.529	267.126	269.809	184.997	124.056	344.285	216.424	203.778	199.037	201.034	238.855	0.771122	0.767111	1.12264	1.13392	0.777485	0.521368	1.44692	0.909562	0.856415	0.836489	0.844882	1.00383
sgRNA_741	Mettl20	206.271	202.452	176.595	171.88	120.405	568.641	299.04	107.338	174.116	313.511	216.17	114.792	185.425	207.451	152.208	138.676	0.636055	3.00392	1.57972	0.567029	0.919789	1.65616	1.14195	0.606402	0.979535	1.09589	0.80406	0.732573
sgRNA_202	Lix1l	165.854	159.049	146.666	137.801	426.368	450.371	226.322	236.743	271.368	1476.91	173.057	255.198	163.554	495.574	335.568	293.356	2.79875	2.95631	1.48561	1.55402	1.7813	9.69466	1.13597	1.67516	1.0736	3.25303	2.20272	1.92563
sgRNA_204	Lix1l	137.39	138.665	165.246	170.415	93.7883	118.734	107.544	313.956	105.733	137.199	155.022	236.77	139.432	234.742	96.1958	167.03	0.61328	0.776398	0.703227	2.05295	0.691385	0.897145	1.01368	1.54823	0.911741	1.53497	0.629023	1.09221
sgRNA_200	Lix1l	175.699	176.117	161.909	164.406	193.034	89.6398	287.435	192.542	122.239	93.0578	201.006	243.34	181.865	100.22	264.935	137.89	1.13863	0.528747	1.69545	1.13572	0.721036	0.548908	1.18565	1.43536	1.07274	0.591156	1.56274	0.813356
sgRNA_199	Lix1l	155.659	158.657	169.654	170.72	126.355	233.773	96.5149	160.62	153.056	163.582	151.932	174.413	57.3799	176.063	229.521	223.83	0.772001	1.42829	0.589683	0.981347	0.935133	0.999448	0.928268	1.06562	0.350577	1.0757	1.40232	1.36755
sgRNA_201	Lix1l	180.025	183.443	207.718	212.244	164.191	170.136	77.0947	168.529	115.327	101.639	134.702	166.542	172.449	193.933	108.62	179.437	0.838318	0.868669	0.393626	0.860465	0.588831	0.518945	0.687755	0.850322	0.880482	0.990175	0.554586	0.916161
sgRNA_203	Lix1l	137.423	137.061	148.697	146.574	188.41	70.5904	101.907	69.2356	222.574	143.612	87.4289	105.226	181.471	85.917	71.9065	114.635	1.32275	0.495584	0.715446	0.486073	1.5626	1.00823	0.6138	0.738743	1.27403	0.603185	0.504824	0.804805
sgRNA_968	Khnyn	195.618	194.88	191.894	189.908	340.672	381.814	314.172	179.896	243.223	297.592	251.956	327.141	534.194	164.17	206.349	116.07	1.76445	1.97754	1.6272	0.931739	1.25974	1.54133	1.30497	1.69437	2.76677	0.850293	1.06875	0.601164
sgRNA_971	Khnyn	232.702	235.995	204.951	206.451	269.445	106.591	298.571	229.038	258.172	128.129	344.039	327.314	265.31	233.1	378.649	259.481	1.22461	0.484451	1.35699	1.04097	1.17338	0.582337	1.56364	1.48762	1.20582	1.05943	1.72094	1.17932
sgRNA_972	Khnyn	243.793	238.665	206.301	203.068	328.013	401.012	628.392	331.626	202.271	393.414	383.133	260.294	252.179	430.203	390.619	244.41	1.47119	1.79861	2.81845	1.4874	0.907224	1.76453	1.71842	1.16747	1.13107	1.92954	1.75199	1.09622
sgRNA_967	Khnyn	189.761	186.724	219.625	216.994	175.268	564.993	192.58	288.813	146.23	472.084	175.208	186.715	179.543	491.001	264.428	145.574	0.862216	2.77943	0.947384	1.42079	0.719368	2.32238	0.861924	0.918527	0.883245	2.41544	1.30083	0.716138
sgRNA_970	Khnyn	167.755	164.28	152.257	152.584	123.115	84.3854	207.927	100.164	106.674	150.832	146.236	83.9358	140.529	223.432	71.8025	78.9734	0.773243	0.529997	1.30592	0.629099	0.669983	0.947326	0.91846	0.527173	0.882618	1.4033	0.450967	0.496005
sgRNA_969	Khnyn	164.859	168.663	124.85	123.54	237.958	92.9632	115.369	133.856	196.863	64.7927	239.475	67.8577	214.432	77.1408	269.808	87.5446	1.63569	0.639019	0.793031	0.920114	1.35322	0.445378	1.64612	0.466446	1.47398	0.530257	1.85463	0.601772
sgRNA_1329	Kctd9	174.289	176.5	175.356	177.909	96.8962	287.672	92.4902	292.298	107.929	165.443	135.612	203.833	71.8058	253.133	200.254	150.833	0.550504	1.63437	0.525472	1.66066	0.613183	0.939946	0.770463	1.15805	0.407956	1.43815	1.13772	0.856937
sgRNA_1331	Kctd9	147.104	146.146	135.127	133.395	133.007	142.889	165.785	198.246	62.9746	355.876	141.403	154.308	26.6703	92.4329	80.8736	137.879	0.947055	1.01742	1.18044	1.41157	0.448399	2.53395	1.00683	1.09872	0.189901	0.658152	0.575847	0.981743
sgRNA_1328	Kctd9	138.658	138.81	157.245	157.147	146.889	120.46	65.5481	186.443	166.663	110.051	103.086	148.239	120.417	124.686	157.887	130.366	0.992727	0.814114	0.442997	1.26005	1.12637	0.743763	0.696689	1.00185	0.813824	0.842672	1.06706	0.881062
sgRNA_1327	Kctd9	179.315	175.607	190.499	192.102	276.04	115.828	102.826	164.799	306.003	94.4615	159.571	175.174	294.527	134.16	132.935	190.775	1.49712	0.628201	0.55768	0.893796	1.65963	0.512318	0.865442	0.950066	1.59739	0.727624	0.720983	1.03468
sgRNA_1332	Kctd9	241.575	238.31	220.562	217.191	141.042	600.752	149.569	195.346	73.2612	153.31	131.338	202.07	131.902	112.722	142.11	187.234	0.614807	2.61869	0.651973	0.851518	0.319347	0.668281	0.572503	0.880828	0.574963	0.491359	0.619462	0.816159
sgRNA_1330	Kctd9	215.034	219.447	241.017	239.222	159.415	163.359	254.983	225.935	201.785	108.126	162.755	197.08	230.997	140.843	165.555	156.126	0.697111	0.714355	1.11502	0.987994	0.882389	0.472827	0.711716	0.861816	1.01013	0.615897	0.723959	0.682725
sgRNA_1222	Josd2	145.432	147.048	168.839	174.624	157.264	131.768	211.444	461.371	114.181	179.799	226.083	396.819	101.882	119.397	202.957	440.159	0.989172	0.8288	1.32995	2.90196	0.718181	1.13091	1.42203	2.49594	0.640824	0.750993	1.27657	2.76854
sgRNA_1221	Josd2	218.148	220.039	228.296	230.557	235.361	165.642	197.055	349.459	196.842	253.631	255.406	312.064	187.297	171.657	184.581	365.135	1.0495	0.738618	0.878688	1.55827	0.877738	1.13097	1.13888	1.39153	0.835179	0.765439	0.823067	1.62818
sgRNA_1224	Josd2	268.793	265.392	261.997	258.912	505.147	258.401	379.886	211.192	428.48	405.994	391.416	275.072	438.772	291.337	310.512	193.711	1.91508	0.979634	1.4402	0.800656	1.62443	1.53918	1.48391	1.04284	1.66344	1.1045	1.17719	0.734385
sgRNA_1219	Josd2	244.405	240.223	248.985	243.087	453.496	229.948	270.818	279.012	410.622	281.587	228.206	249.1	220.737	280.742	187.635	292.252	1.85726	0.941734	1.10911	1.14267	1.68167	1.15322	0.9346	1.02017	0.904012	1.14976	0.768445	1.19689
sgRNA_1220	Josd2	271.098	271.916	263.235	257.299	204.026	167.462	377.463	238.132	191.401	96.5883	350.389	237.617	235.881	173.75	435.35	196.204	0.76734	0.629823	1.41964	0.895612	0.719857	0.363268	1.31781	0.893677	0.887146	0.653472	1.63735	0.737922
sgRNA_1223	Josd2	271.71	273.766	300.675	300.997	191.272	293.205	432.959	208.782	254.202	290.637	305.542	141.9	337.059	365.714	228.962	156.148	0.666948	1.02238	1.50969	0.728005	0.88638	1.01342	1.0654	0.494792	1.17529	1.27521	0.79837	0.544475
sgRNA_1275	Ier3	134.44	133.489	143.463	143.653	125.863	174.053	82.5554	152.547	103.494	181.15	153.553	223.013	85.6687	126.77	154.262	111.574	0.907045	1.25433	0.594946	1.09935	0.74584	1.30548	1.1066	1.60717	0.617382	0.913581	1.1117	0.804068
sgRNA_1273	Ier3	98.1311	102.935	122.595	128.045	193.764	284.497	388.541	138.948	299.935	102.437	383.209	144.848	240.779	178.191	1235.29	109.65	1.71584	2.51931	3.44065	1.23043	2.65602	0.907112	3.39344	1.28267	2.13217	1.57794	10.9389	0.970984
sgRNA_1274	Ier3	199.103	200.201	154.31	157.895	216.107	120.173	135.433	104.48	110.081	69.1846	107.237	162.554	186.354	124.13	120.277	186.802	1.21492	0.675593	0.761387	0.587369	0.61886	0.388946	0.602869	0.913855	1.04766	0.697839	0.676181	1.05017
sgRNA_1277	Ier3	174.977	172.736	175.859	172.549	137.158	78.1656	115.251	157.625	192.418	51.9469	112.26	120.88	122.317	83.4271	142.994	155.465	0.788124	0.449149	0.662249	0.905731	1.10566	0.298494	0.645058	0.694591	0.702852	0.479383	0.821662	0.893323
sgRNA_1276	Ier3	143.345	143.904	137.114	138.126	258.671	176.634	343.497	154.14	190.535	172.504	428.501	79.1577	147.777	206.745	466.892	135.819	1.83947	1.25609	2.4427	1.09613	1.35495	1.22672	3.04718	0.56291	1.05088	1.47021	3.32018	0.965841
sgRNA_1278	Ier3	261.035	261.063	219.101	217.103	281.895	138.322	348.128	156.032	186.566	132.935	245.654	134.193	304.295	165.874	267.014	204.957	1.17665	0.577361	1.4531	0.651286	0.778735	0.554878	1.02537	0.56013	1.27014	0.692368	1.11453	0.855503
sgRNA_956	Fuca1	192.766	195.964	213.979	214.555	242.875	300.78	105.023	390.788	217.436	314.414	133.944	481.391	204.116	219.362	145.606	312.433	1.18872	1.47213	0.514025	1.91266	1.06422	1.53886	0.655573	2.35611	0.999021	1.07364	0.712653	1.52917
sgRNA_955	Fuca1	235.871	233.544	223.721	223.604	298.8	127.377	327.789	185.068	299.903	217.773	279.412	151.071	186.185	122.805	168.44	419.294	1.30375	0.555781	1.43024	0.807508	1.30856	0.950207	1.21916	0.659167	0.812382	0.535836	0.734954	1.8295
sgRNA_959	Fuca1	227.567	227.065	243.327	241.789	284.151	448.134	144.294	125.92	230.124	415.48	195.149	137.266	157.348	270.491	264.792	172.904	1.20948	1.90746	0.61418	0.535974	0.979515	1.76847	0.830644	0.584269	0.669745	1.15134	1.12708	0.735958
sgRNA_960	Fuca1	112.292	111.646	123.723	123.403	73.2549	114.445	68.5959	70.6514	130.092	130.5	146.103	50.0166	87.6672	91.1174	137.224	85.8599	0.622039	0.971801	0.582478	0.599931	1.10467	1.10813	1.24063	0.424713	0.74442	0.773717	1.16523	0.729074
sgRNA_957	Fuca1	238.165	231.913	207.997	205.664	413.671	217.555	135.531	82.8894	255.554	134.807	108.601	81.8454	259.835	143.801	125.606	95.2279	1.87237	0.984701	0.613444	0.375176	1.1567	0.610165	0.491554	0.37045	1.17607	0.650876	0.568519	0.431022
sgRNA_958	Fuca1	200.119	195.171	192.397	189.466	523.946	331.619	164.3	30.8606	335.078	413.683	103.266	47.3674	322.478	132.756	242.309	26.8746	2.69675	1.70684	0.845651	0.158839	1.72465	2.12922	0.531508	0.2438	1.65979	0.683294	1.24716	0.138324
sgRNA_295	Cul5	233.5	234.309	218.096	217.309	656.622	457.835	224.622	468.709	1249.81	561.856	450.792	1250.4	450.946	223.299	216.473	260.391	2.90793	2.02758	0.994766	2.07574	5.53494	2.48825	1.99639	5.53754	1.99707	0.98891	0.958679	1.15318
sgRNA_300	Cul5	184.538	168.708	195.689	179.758	966.546	177.544	841.458	210.484	1667.63	348.05	483.915	866.033	388.824	113.058	191.82	284.352	5.30564	0.974586	4.61899	1.1554	9.15406	1.91054	2.65635	4.7539	2.13436	0.620606	1.05295	1.56089
sgRNA_296	Cul5	199.955	199.746	250.235	253.08	285.837	333.717	112.203	751.981	316.106	807.565	292.207	867.218	190.928	250.838	149.661	544.572	1.26614	1.47823	0.497017	3.33098	1.40022	3.57719	1.29436	3.84143	0.845737	1.11111	0.662939	2.41224
sgRNA_297	Cul5	205.408	203.081	175.747	173.257	547.474	244.662	446.323	292.979	736.787	286.373	588.025	455.265	214.165	216.783	163.788	284.329	2.89098	1.29196	2.35684	1.5471	3.89066	1.51221	3.10511	2.40406	1.13091	1.14474	0.864894	1.50142
sgRNA_298	Cul5	207.309	204.73	238.518	232.495	357.254	267.898	336.327	274.724	520.898	407.685	579.647	528.479	347.347	107.69	137.536	147.281	1.61827	1.21351	1.52348	1.24443	2.35954	1.84671	2.62565	2.39387	1.5734	0.487808	0.623003	0.667146
sgRNA_299	Cul5	295.595	288.419	310.618	305.079	447.716	328.481	367.665	480.838	597.155	1480.57	615.68	655.88	294.57	488.855	226.376	406.762	1.49275	1.0952	1.22585	1.60318	1.991	4.93641	2.05276	2.1868	0.982136	1.62991	0.754769	1.3562
sgRNA_666	Ckb	266.05	262.121	300.396	297.456	199.98	320.637	162.62	515.959	229.281	457.686	207.621	538.931	241.933	174.889	265.754	536.582	0.710394	1.13901	0.577679	1.83286	0.81448	1.62585	0.737538	1.91446	0.859424	0.621262	0.944044	1.90611
sgRNA_661	Ckb	178.223	176.773	149.076	149.771	94.8021	382.742	192.522	208.088	138.799	222.303	156.064	291.006	210.843	202.357	119.433	225.037	0.579969	2.34149	1.17779	1.27302	0.84913	1.35998	0.954751	1.78028	1.28987	1.23795	0.73065	1.3767
sgRNA_662	Ckb	118.793	118.335	186.906	185.089	126.024	114.324	565.023	268.108	88.2315	118.409	164.651	226.992	92.7339	136.694	186.881	415.72	0.827575	0.750746	3.7104	1.76061	0.5794	0.777572	1.08123	1.49061	0.608966	0.897643	1.22722	2.72996
sgRNA_665	Ckb	50.2402	51.686	83.4377	86.0877	33.2873	17.3598	31.4748	36.4692	13.8345	5.90185	66.9577	61.4226	46.2895	3.54051	76.9229	54.7623	0.490509	0.255807	0.4638	0.537395	0.20386	0.0869673	0.986662	0.905098	0.682104	0.0521715	1.1335	0.806955
sgRNA_664	Ckb	56.9491	57.4542	58.7199	59.3359	108.873	85.945	169.927	44.1469	52.3526	57.0193	165.494	42.0498	83.5857	137.647	124.306	23.0728	1.87342	1.47888	2.92399	0.75965	0.900849	0.98115	2.84771	0.723565	1.43829	2.36854	2.13897	0.397021
sgRNA_663	Ckb	165.373	161.418	176.327	179.837	174.642	217.016	159.963	108.142	129.302	170.92	119.946	73.4932	121.769	49.1963	207.532	111.938	1.02286	1.27104	0.936885	0.633374	0.75731	1.00106	0.70251	0.430442	0.713186	0.288138	1.21549	0.655608
sgRNA_648	Cep170b	132.681	135.521	131.802	135.234	195.972	272.224	119.354	470.791	117.339	231.948	134.37	382.08	139.868	238.901	234.992	412.487	1.46456	2.03442	0.891971	3.51837	0.876912	1.73342	1.00419	2.8554	1.04528	1.78538	1.75617	3.08265
sgRNA_646	Cep170b	289.597	293.577	285.989	283.638	355.378	160.007	468.674	308.32	381.59	255.215	322.051	369.027	243.298	235.881	223.192	425.373	1.23309	0.555196	1.62621	1.06981	1.32405	0.885548	1.11746	1.28045	0.844198	0.818463	0.774434	1.47596
sgRNA_644	Cep170b	196.372	194.369	218.967	216.493	323.559	200.789	250.792	180.209	355.522	209.51	177.123	228.87	423.685	132.774	150.272	148.226	1.56649	0.972108	1.2142	0.872469	1.72124	1.01433	0.85753	1.10806	2.05125	0.642815	0.727532	0.717627
sgRNA_647	Cep170b	58.4132	57.7276	50.4286	48.0844	175.363	95.8782	28.6223	103.404	142.585	76.0541	47.169	57.2224	107.878	170.333	103.058	99.1891	3.26782	1.78666	0.533367	1.9269	2.65703	1.41724	0.878977	1.06632	2.01026	3.1741	1.92044	1.84835
sgRNA_643	Cep170b	209.418	208.448	201.815	203.353	119.363	52.2001	151.542	226.561	214.538	54.4991	176.715	204.257	116.336	94.9669	182.84	230.648	0.58011	0.253696	0.736505	1.1011	1.04267	0.264869	0.858849	0.992703	0.565401	0.461546	0.888613	1.12097
sgRNA_645	Cep170b	125.273	128.623	148.284	152.062	50.7033	38.7765	57.4791	23.2101	65.7004	22.0974	50.069	21.232	40.8851	3.84953	98.2232	26.9543	0.365929	0.279852	0.414831	0.167509	0.474164	0.159478	0.361352	0.153233	0.29507	0.0277823	0.708884	0.194531
sgRNA_1552	Cd53	168.17	166.777	141.51	142.345	132.884	109.775	181.552	152.057	195.36	65.5371	131.631	186.647	123.12	28.2711	117.912	85.0745	0.858976	0.709599	1.17357	0.982912	1.26282	0.423639	0.850879	1.20651	0.795858	0.182747	0.762195	0.54993
sgRNA_1551	Cd53	198.021	193.713	265.713	258.116	460.385	144.411	377.522	268.693	292.547	197.047	244.128	245.719	137.053	147.095	151.675	291.705	2.01137	0.630919	1.64935	1.17389	1.27811	0.86088	1.06657	1.07352	0.598771	0.642641	0.662654	1.27443
sgRNA_1553	Cd53	280.812	280.054	277.341	278.179	235.03	107.705	269.48	307.218	332.969	156	303.712	249.37	189.254	220.377	245.688	205.117	0.842109	0.385907	0.965544	1.10076	1.19303	0.558948	1.0882	0.893491	0.678094	0.789609	0.880298	0.734932
sgRNA_1549	Cd53	109.91	109.395	86.261	86.4909	63.0593	52.3023	223.117	50.6947	80.6382	113.028	180.421	83.9936	39.9843	67.6847	129.881	107.168	0.643368	0.533619	2.27638	0.517218	0.822719	1.15318	1.84076	0.856953	0.407944	0.690559	1.32513	1.0934
sgRNA_1554	Cd53	257.516	254.767	241.52	236.153	393.327	169.514	163.255	150.614	503.656	357.567	183.255	174.798	228.492	268.876	81.7574	159.529	1.58927	0.684934	0.659645	0.608568	2.03506	1.44478	0.740456	0.706286	0.923241	1.08641	0.330347	0.64459
sgRNA_1550	Cd53	232.888	235.503	180.958	185.738	69.6732	142.072	210.662	107.393	250.719	183.202	343.47	68.6572	84.3457	123.997	242.972	102.422	0.333729	0.680513	1.00906	0.514403	1.20092	0.877522	1.64519	0.328863	0.404009	0.593937	1.16382	0.490592
sgRNA_545	Atp8b4	222.213	207.437	225.026	214.506	420.673	1408.05	134.271	524.331	240.26	663.145	211.412	469.195	283.944	209.102	347.017	369.518	1.93595	6.47988	0.617919	2.41299	1.10568	3.05181	0.972925	2.15925	1.30672	0.962294	1.59698	1.70053
sgRNA_544	Atp8b4	178.332	178.951	170.781	167.002	223.337	292.286	304.911	163.846	226.793	182.468	214.293	222.349	235.36	199.107	176.082	121.26	1.28527	1.68206	1.75472	0.942908	1.30516	1.05008	1.23323	1.27958	1.35446	1.14583	1.01332	0.697834
sgRNA_546	Atp8b4	135.631	133.188	118.31	117.973	210.479	11.9755	159.885	86.3199	108.448	40.324	120.808	131.968	73.5369	31.9794	68.2156	90.7545	1.66682	0.0948361	1.26615	0.683583	0.858818	0.319333	0.956702	1.04508	0.582352	0.25325	0.540212	0.718701
sgRNA_541	Atp8b4	162.117	159.277	188.201	186.004	172.103	165.364	146.501	171.496	91.1195	301.42	117.662	175.28	138.812	130.708	131.077	151.106	0.989669	0.950916	0.842449	0.98618	0.523978	1.7333	0.676608	1.00794	0.798232	0.751627	0.753751	0.868925
sgRNA_543	Atp8b4	206.293	206.471	213.443	215.509	85.6393	47.1407	162.366	69.6985	106.371	105.553	162.035	105.351	82.305	71.9139	79.4701	106.668	0.406975	0.224022	0.771595	0.331221	0.505496	0.501608	0.770022	0.500648	0.39113	0.341749	0.377658	0.506905
sgRNA_542	Atp8b4	221.557	218.353	218.264	212.097	332.343	441.626	294.957	113.791	236.052	340.925	322.307	87.8084	194.869	226.019	273.733	130.628	1.52754	2.02983	1.3557	0.523014	1.08496	1.56698	1.48141	0.403591	0.895672	1.03884	1.25815	0.600403
sgRNA_1337	Athl1	164.28	166.203	178.325	177.004	383.804	149.842	153.672	339.031	209.562	169.484	138.474	268.367	238.836	270.659	115.365	316.588	2.23854	0.873955	0.89629	1.9774	1.22227	0.988517	0.807651	1.56525	1.39301	1.57862	0.672866	1.8465
sgRNA_1336	Athl1	219.022	222.946	252.701	254.86	424.264	432.501	242.733	473.269	307.377	329.153	383.673	341.755	318.636	614.875	338.193	480.067	1.78726	1.82196	1.02254	1.9937	1.29486	1.38659	1.61627	1.43968	1.34229	2.59023	1.42468	2.02233
sgRNA_1335	Athl1	142.908	144.333	150.103	151.866	229.922	179.224	566.029	272.75	77.4581	210.138	565.07	189.431	119.601	206.453	377.142	323.907	1.56089	1.21671	3.84263	1.85163	0.525844	1.42657	3.83613	1.286	0.811944	1.40156	2.56032	2.19893
sgRNA_1338	Athl1	107.954	105.322	88.9727	89.0874	66.6979	67.6198	68.2345	106.454	62.2174	133.711	42.127	101.449	35.2414	182.517	41.8859	91.1301	0.681745	0.691168	0.697451	1.0881	0.635948	1.36672	0.430596	1.03695	0.360216	1.86558	0.428132	0.931477
sgRNA_1334	Athl1	254.96	256.516	251.474	252.795	200.88	175.845	339.981	174.069	171.833	133.35	354.871	157.159	256.218	256.382	284.273	217.581	0.791066	0.692477	1.33884	0.685484	0.67668	0.525132	1.39748	0.618893	1.00899	1.00963	1.11947	0.856833
sgRNA_1333	Athl1	171.284	168.872	183.692	183.132	294.138	134.283	287.278	83.7743	207.258	82.9343	258.609	83.3193	164.019	195.355	263.908	121.374	1.66419	0.759757	1.62538	0.473983	1.17264	0.469231	1.46318	0.471409	0.927996	1.10529	1.49316	0.686718
sgRNA_559	1700016K19Rik	210.095	209.997	164.409	170.12	197.696	118.845	342.081	750.429	200.227	222.888	247.493	601.346	135.857	158.643	258.32	409.437	1.04792	0.629959	1.81326	3.97778	1.06134	1.18146	1.31188	3.18754	0.720132	0.840915	1.36927	2.17029
sgRNA_564	1700016K19Rik	248.961	247.668	198.211	198.544	281.005	180.384	345.91	318.748	330.168	163.795	405.357	294.589	473.211	276.213	289.9	192.858	1.25816	0.807646	1.54877	1.42715	1.47828	0.733369	1.81493	1.31898	2.11874	1.2367	1.29799	0.863493
sgRNA_560	1700016K19Rik	249.791	246.064	225.428	218.716	258.491	158.179	318.577	363.099	439.264	844.337	287.411	275.718	338.354	173.229	280.075	234.427	1.09996	0.673101	1.35565	1.5451	1.86921	3.59293	1.22303	1.17327	1.43981	0.737145	1.19181	0.997564
sgRNA_561	1700016K19Rik	157.877	157.281	178.738	180.643	157.141	235.156	94.7859	78.6558	126.858	233.681	125.301	135.985	114.788	386.022	88.5412	153.906	0.931843	1.39447	0.562077	0.466426	0.752262	1.38572	0.743028	0.806387	0.680688	2.2891	0.525047	0.912657
sgRNA_562	1700016K19Rik	154.097	154.794	195.365	200.963	210.839	75.427	84.3333	101.771	103.959	106.595	154.766	132.97	109.975	314.355	161.266	66.7369	1.19588	0.427822	0.478339	0.577243	0.589655	0.604606	0.877832	0.754205	0.623776	1.78302	0.914703	0.378532
sgRNA_563	1700016K19Rik	129.031	126.326	155.828	155.957	133.32	470.628	134.769	97.6323	92.2985	211.627	109.862	74.4084	221.089	165.804	184.529	150.446	0.940292	3.31929	0.950514	0.688591	0.650973	1.49258	0.774845	0.524795	1.55932	1.1694	1.30147	1.06108
