## Supplemental Table 4 for "The Cul5 E3 Ligase Complex Is a Key Negative Feedback Regulator of TCR/IL2 Signaling and Anti-Tumor Activity in CD8^+^ T Cells"

### Sheet:  up in ko
T0 unique	T8 unique	T16 unique	T0/8/16 overlap	T0/8 overlap	T0/16 overlap	T8/16 overlap
Actg1	Abhd5	Abcb6	Adam19	Alcam	Agpat3	Adssl1
Aen	Anln	Ankib1	Adam8	Asb6	Agpat4	Cd244
Alg12	Aplp2	Aurka	Arl4c	Avil	Ak4	Cd55
Appbp2	Bora	Batf	Basp1	Bag3	Apob	Cdca5
Atp6ap2	Camsap1	Bcr	Bst2	Bnip3	Ccnd3	Ckap2l
B4galt5	Ccna2	Bhlhe40	Ca2	Ccnb1	Cish	Ctla2b
Bend3	Ccnb2	Cblb	Capn5	Cpeb4	Fdft1	Dlgap5
Ccndbp1	Cd69	Ccr5	Cdkn1a	F2r	Fosl2	Fah
Cdh1	Coa5	Cd80	Cmip	Faslg	Gpr65	Farp1
Cdkn2a	Crybg3	Cdc20	Dna2	Fndc3a	Il2rb	Gtse1
Cnot6	Dio3	Cdca3	Emilin2	Iigp1	Junb	Ifitm3
Dnajb5	Evi2a	Cdkn2d	Eps8	Kct2	Lta	Itga1
Dtl	Fem1b	Clspn	Fam111a	Kpna2	Mcm10	Laptm5
Dusp14	Flvcr1	Cpped1	Fam20a	Larp4	Myo10	Marcks
E2f3	Gabarapl1	Cptp	Fbxo5	Lrp10	Sh2d5	Mt2
Eef2kmt	Gabarapl2	Crem	Fcer1g	Mfap3	Sqle	Pclaf
Entpd7	Gkap1	Ctla4	Fkbp11	Ndfip2	Styk1	Pimreg
Fpgs	Il17ra	Ctsa	Gem	Notch1	Tec	Plk1
Glt8d1	Jun	Ctsb	Gzma	Prr11	Ube2c	Pter
Gnl3l	Kdelr2	Ctsz	Gzmc	Retreg1d		Relt
Gpr107	Kdelr3	Cuedc2	Gzmd	Rnf19a		Sgo1
Grpel2	Kif18b	Cyp51a1	Gzme	Sdcbp		Spats2
Hk2	Kit	Cytip	Gzmf	Sesn2		Tmem123
Hmgcr	Klrk1	Dcun1d3	Gzmg	Slamf7		Tspan13
Igsf8	Knl1	Dcxr	H2-Q10	Slc20a1		Wsb1
Il12rb1	Krt222	Dennd3	Havcr2	Slc4a7
Il15	Litaf	Dhcr24	Hmgcs1	Spdl1
Isg15	Luzp1	Dnajb4	Ifng	Tacc3
Ivns1abp	Map1lc3b	Dusp3	Il2ra	Tax1bp1
Kctd9	Micall1	Egln1	Ireb2	Tgfb1
Lnx2	Micall2	Ehbp1l1	Irf8	Timm17a
Lrp12	Micu1	Entpd4	Lag3	Tmem127
Morf4l2	Ncoa1	Espl1	Ldlr	Tnfrsf10b
Ndfip1	Necap1	Ext2	Lif	Tsr3
Orc6	Nudt19	Fads2	Lrrc41	Ube2s
Ostc	Pgk2	Fam117b	Ly6a
Pcgf6	Phyh	Fam234b	Maff
Pex13	Plekhb2	Fgl2	Metap2
Pim1	Ppm1j	Galnt6	Mgat5
Plg	Prc1	Gpr141	Mt1
Polk	Romo1	Gpr171	Nfil3
Pomp	Sgo2	Gstt1	P4ha1
Ppef2	Spry4	Gzmb	Pi4k2b
Rnf149	Srxn1	Hjurp	Plod2
Rrn3	Susd6	Hmmr	Prelid1
Selenoi	Tnfrsf21	Icos	Prf1
Slco4a1	Trim35	Ifnar1	Pttg1
Srfbp1	Trpc4ap	Il12rb2	Rnf19b
St6galnac4	Ubald2	Il21r	Rrm2
Stard3	Wwp2	Il23a	Scin
Tgtp1	Zfand5	Il27ra	Serinc1
Tgtp2	Zfyve16	Il4r	Slc16a6
Tmem189		Irs2	Slc2a1
Tmem199		Jak3	Socs1
Tuba8		Kdm3a	Spint2
Twsg1		Lamc1	Spp1
Tysnd1		Lat2	Tgm2
Yod1		Lchn	Tmem2
Zbtb32		Lrrk1	Tnfrsf8
Zcchc9		Ly75	Tnfrsf9
Zdhhc15		Mid1ip1	Tspan31
Znhit2		Milr1	Ugcg
		Mkl1	Upp1
		Msmo1	Wscd2
		Nabp1
		Neu3
		Nmes1
		Nusap1
		Pcmtd2
		Pcyt1a
		Pla2g16
		Plod3
		Plxnd1
		Ppp3cc
		Pros1
		Ptpn3
		Racgap1
		Rbl2
		Reep5
		Rnaset2a
		Rnaset2b
		Rnf181
		Samsn1
		Satb1
		Sc5d
		Sccpdh
		Scd2
		Sdf4
		Sell
		Selplg
		Sema4d
		Sema7a
		Serpinb6
		Serpine2
		Sh2d3c
		Sh3bp2
		Skap2
		Slc16a3
		Slc2a3
		Slc35c1
		Slc39a10
		St14
		Stard4
		Stat3
		Stxbp1
		Tigit
		Timp1
		Tmem115
		Tmem163
		Tmem185a
		Tmem185b
		Tnfrsf11b
		Tnfrsf18
		Tpx2
		Traf1
		Tstd3
		Ttc39c
		Ttk
		Ube2t
		Ubl3
		Vamp7
		Vcpkmt
		Zc3h12d
		Zfp36l2
		Znf609

### Sheet:  down in ko
T0 unique	T8 unique	T16 unique	T0/8/16 overlap	T0/8 overlap	T0/16 overlap	T8/16 overlap
Acot11	Alb	Acsl6	Cul5	Acp5	Art4	Ahsg
Add3	Ambp	Arhgef18	Tcf7	Arhgap15	Ipcef1	Apoa1
Arhgap25	Apoh	Arhgef3	Dpp4	Bcl2l11	Lef1	Camk1d
Bbc3	Comp	Arid5b	Pdcd4	Cd226	Lox	Ddr2
Blm	Cpn1	Calhm6	Znf512	Dpp7	Mapre2	Kng1
Calcoco1	Dnajb3	Camk2d	Lyst	Gramd2b	Nt5e	Postn
Ccm2	F2	Ccl1	Abcg3	Pld4	Sla	Ppard
Cd27	Fbln1	Ccl5	Sntb1	Plin3		Pydc3
Cdkn1b	Gm2a	Ccl9	Cd5	Rgs10		Tbx21
Crmp1	Itih1	Cd160	Mbp	Ripor2		Tgfbi
Ctla4	Kmt2e	Cep162	Acss1	Stat4		Thbs1
Dap	Lum	Cntn1	Ctss			Treh
Dgka	Macrod1	Csf2	Limd2
Gimap6	Poglut1	Dusp4	Ttyh3
Glcci1	Rnf7	F13b	Hvcn1
H2afx	Rpusd1	Fn3krp	Slamf6
Hacl1	Rubcn	Grap	Ifi203
Idh1	Serpind1	Gsta2;Gsta1	Cmah
Inpp5k	Serping1	Hist1h1a
Jakmip1	Slc9a9	Hist1h1b
Maf1	Spp2	Hist1h1d
Mdfic	Sts	Hist1h4a
Mug1	Sun2	Igfbp6
Satb1	Tmc5	Il1a
St3gal6		Itprip
Svbp		Lrmp
Tcp11l2		Nin
Tecpr1		Nr4a2
Tmem41a		Olr1
Trp53inp1		Pdcd1
Ttc38		Pou2f2
Txnip		Rasa3
Zc3h12d		Rasgrp2
		Rgcc
		Scn11a
		Sgk494
		Slamf1
		Srxn1
		Tdrp
		Tnf
		Xcl1
		Zfp62
