## Supplemental Table 5 for "The Cul5 E3 Ligase Complex Is a Key Negative Feedback Regulator of TCR/IL2 Signaling and Anti-Tumor Activity in CD8^+^ T Cells"

### Sheet: co-IP MS p<0.05 FC>1.5
			co-IP MS										T16 total protein MS
PG.ProteinAccessions	PG.Genes	PG.ProteinDescriptions	Cul5_HA_1	Cul5_HA_2	Cul5_HA_3	nc_1	nc_2	nc_3	Cul5-HA averge	nc average	Cul5-HA/nc FC	p value	Cul5 KO_1	Cul5 KO_2	Cul5 KO_3	NC_1	NC_1	NC_1	Cul5 KO/NC FC	p value
Q8BHD8	Pcmtd2	Protein-L-isoaspartate O-methyltransferase domain-containing protein 2	7641.86	4015.6	5027.73	ND	ND	ND	5561.73	ND	#VALUE!	#DIV/0!	40734	42068.8	40770.8	21660.1	22522.8	19586.5	1.93782	3.39e-05
Q9WTZ1	Rnf7	RING-box protein 2	66169	15904.8	62821.6		1052.86	1604.7	48298.5	885.851	54.5221	0.0432065	24302.9	28763.5	28417.7	45280.1	45822	40053.9	0.621276	0.00207597
Q9D5V5	Cul5	Cullin-5	17257.7	17189	16286.8	797.054	133.265	60.3436	16911.2	330.221	51.2117	1.846e-06	21915.3	20882.4	23528.5	93201.8	91177.8	88899.8	0.242705	1.21e-06
P29595	Nedd8	NEDD8	24561.2	23611.1	22610.5	805.268	1093.14	507.328	23594.3	801.911	29.4226	2.64597e-06	669736	646249	650325	468339	473069	519122	1.3463	0.000684808
Q9CPQ3	Tomm22	Mitochondrial import receptor subunit TOM22 homolog	7910.95	3554.03	7546.66	ND	461.582	356.385	6337.21	408.984	15.495	0.04609	586371	678280	676336	681588	568027	532516	1.08914	0.384088
O88844	Idh1	Isocitrate dehydrogenase [NADP] cytoplasmic	961.702		1154.08	153.605	76.2807	103.194	1057.89	111.026	9.52827	0.00117772	43220.4	40526.8	36640.4	53626.5	51684.4	52997.5	0.760462	0.0031692
P83940	Eloc	Elongin-C	19324.8	17787.3	18397.9	4103.33	3410.36	3556.26	18503.3	3689.99	5.01447	7.3787e-06	263676	264932	267988	217834	214090	214959	1.23144	8.18e-06
P62869	Elob	Elongin-B	11420.6	13663	12897.9	3057.56	2786.4	1976.46	12660.5	2606.8	4.85671	0.000164468	453179	432080	421814	313846	321846	335889	1.3453	0.000576776
P26450	Pik3r1	Phosphatidylinositol 3-kinase regulatory subunit alpha	1652.06	1577.54	1777.57	567.704	350.782	236.453	1669.06	384.98	4.33544	0.000345863	114070	114061	115025	119672	118563	120728	0.955963	0.00168609
P28665	Mug1	Murinoglobulin-1	8036.12	7126.19	3597.38	1907.13	1109.08	1409.29	6253.23	1475.16	4.23901	0.0253816	39546.8	44853.1	43738.7	65172	79584.7	79429.6	0.571572	0.00315652
E9Q557	Dsp	Desmoplakin	15834.2	23323.3	35471	7268.73	8495.65	4053.68	24876.2	6606.02	3.76569	0.0358391	3485	9270.65	7561.84	Filtered	24068.5	8024.91	0.422048	0.241804
P50544	Acadvl	Very long-chain specific acyl-CoA dehydrogenase, mitochondrial	26053.1	21269.7	25336.5	3854.34	7254.42	8415.93	24219.7	6508.23	3.7214	0.000937753	599192	601364	625674	689226	703817	725840	0.861883	0.00200722
Q9EPL8	Ipo7	Importin-7	14611.6	10327.6	7439.18	3863.43	3045.13	2536.52	10792.8	3148.36	3.42806	0.0226074	363548	363735	392813	403754	379620	377411	0.964947	0.351532
Q02257	Jup	Junction plakoglobin	10429.9	10893.3	13736.3	2950.33	6437.49	1439.86	11686.5	3609.23	3.23796	0.0110336	1216.37	5101.87	Filtered	445.216	9672.24	4112.83	0.666	0.701369
Q8K3W3	Casc3	Protein CASC3	322658	303418	411978	70283.9	155874	128810	346018	118323	2.92436	0.00556929	27303.1	24251.5	23425.9	31040	32190	36175.7	0.754289	0.0140292
Q75N62	Gimap8	GTPase IMAP family member 8	4068.54	3553.05	3374.44	911.236	1823.3	1154.82	3665.34	1296.45	2.82721	0.00230508	105427	110107	101390	117424	119613	120764	0.885756	0.00727028
P24161	Cd247	T-cell surface glycoprotein CD3 zeta chain	4392.96	4544.95	5102.16	2298.93	1647.28	1224.49	4680.02	1723.57	2.71531	0.00146649	104016	113984	113695	65394.3	63949.2	68124.6	1.67974	0.000215013
P01027	C3	Complement C3	38849.8	37669.7	35454.9	14809.5	13853.2	13917.1	37324.8	14193.2	2.62976	2.43615e-05	87415.1	99994.5	93968.9	146969	211920	219772	0.486258	0.0132319
Q921I1	Tf	Serotransferrin	25449	24592.8	25015.4	10564.3	8651	9834.82	25019.1	9683.39	2.58371	1.4847e-05	95255.1	80411.5	88283.3	71689.5	151840	153125	0.700774	0.24041
Q61838	Pzp	Pregnancy zone protein	57609.3	54054.7	53199.6	22707.4	21466.7	23810.3	54954.5	22661.5	2.42502	2.82942e-05	21179.3	28522.3	34017.9	40125.6	51611.7	50022.4	0.590573	0.0201001
P01029	C4b	Complement C4-B	22110.6	18896	18449.5	8528.31	8005.08	8032.02	19818.7	8188.47	2.42031	0.000566948	28717.9	30933.7	32472.9	34970.5	50990.3	58054.9	0.639684	0.0666784
A6X935	Itih4	Inter alpha-trypsin inhibitor, heavy chain 4	18595.4	17768.2	18200.9	7966.81	7895.65	7317.8	18188.2	7726.75	2.35392	4.91029e-06	75587.1	80461.6	81311.7	128247	173237	204268	0.469321	0.0155938
P31041	Cd28	T-cell-specific surface glycoprotein CD28	1.12506e+06	957034	926185	431604	412187	442959	1.00276e+06	428917	2.33789	0.000778844	58199.2	74381.8	66603.4	45377	43056.8	49518.3	1.44387	0.0154826
P01849	Tcra	T-cell receptor alpha chain C region	11718	9971.07	9117.09	3668.76	4787.46	5202.52	10268.7	4552.91	2.25541	0.00304697	67620	66234.5	68766.6	51714.4	59528.1	54676	1.22121	0.00691458
Q99JY3	Gimap4	GTPase IMAP family member 4	63109.8	62981.9	65632.1	28246.9	28781.1	30646.6	63908	29224.8	2.18677	6.67956e-06	929712	960467	943199	1.46444e+06	1.45279e+06	1.46462e+06	0.646617	7.54e-07
Q8R570	Snap47	Synaptosomal-associated protein 47	9361.32	9672.83	10956.3	3926.07	4456.2	5373.77	9996.81	4585.35	2.18016	0.0011095	54838.2	68683	62406.7	35119.3	35642.2	33379.5	1.78535	0.00256189
P28798	Grn	Granulins	249073	241086	239253	115814	113180	106911	243138	111968	2.17149	5.19506e-06	20634	21145.1	18883.3	27460	31351.3	39219.1	0.618813	0.0241694
Q62191	Trim21	E3 ubiquitin-protein ligase TRIM21	1.95098e+06	1.81504e+06	1854601	852130	860725	907146	1873540	873334	2.14527	2.18569e-05	45518.4	43646.6	39974	46269.1	49234.4	51206.3	0.880234	0.0541733
Q8K1B8	Fermt3	Fermitin family homolog 3	5517.23	4897.93	5947.64	2755.22	3228.43	1658	5454.27	2547.22	2.14126	0.00639083	1.05676e+06	1.0476e+06	1.05438e+06	930916	959598	979435	1.10063	0.00256904
Q3UL36	Arglu1	Arginine and glutamate-rich protein 1	46630.8	36150.6	35940.1	19678.8	16101	20119.5	39573.8	18633.1	2.12385	0.00505025	109411	109083	102240	131534	130123	128692	0.82166	0.000723604
Q8BQ30	Ppp1r18	Phostensin	13326.9	9613.17	7861.28	4754.82	5980.57	3838.02	10267.1	4857.8	2.11353	0.0350931	240013	228832	228662	221711	212911	221325	1.06336	0.0427998
Q80UG5	2022-09-09	Septin-9	18381.1	21953.1	28332.5	8941.08	12614.2	11089.9	22888.9	10881.7	2.10343	0.0179325	745537	701886	695542	535637	522366	539505	1.34144	0.000390075
P97762	rp9	Retinitis pigmentosa 9 protein homolog	3897.28	4951.17	5445.4	2077.13	2425.97	2405.65	4764.62	2302.92	2.06895	0.00636606	16524.7	17881.8	18922.6	11833.2	11765.3	11685.9	1.51141	0.000983359
Q9CVI2	Fam133b	Protein FAM133B	3047.5	4837.96	4323.41	1769.41	2022.31	2269.2	4069.62	2020.31	2.01436	0.0205383	42419.4	38002.6	38098.5	33836.9	36411.5	30907.8	1.17166	0.0549781
P04235	Cd3d	T-cell surface glycoprotein CD3 delta chain	36836.8	37729.3	39817.6	19024.2	19973.4	18270.6	38127.9	19089.4	1.99733	4.6896e-05	74006.5	63036.4	63154.8	58493.3	52405.4	53406.3	1.21845	0.0432168
Q8CGY8	Ogt	UDP-N-acetylglucosamine--peptide N-acetylglucosaminyltransferase 110 kDa subunit	10999.8	10222.4	10857.3	5576.76	5429.03	5284.05	10693.2	5429.95	1.9693	3.17663e-05	240211	245372	247015	279068	278292	277655	0.877347	8.22e-05
Q9CQW9	Ifitm3	Interferon-induced transmembrane protein 3	17224.1	16942.7	18883.3	9080.03	9394.77	8634.53	17683.4	9036.44	1.95689	0.000178375	250893	279139	252136	98826.7	109192	116921	2.40712	0.000136051
P29699	Ahsg	Alpha-2-HS-glycoprotein	5053.5	7296.83	6214.45	2672.83	3401.68	3430.19	6188.26	3168.24	1.95322	0.0121132	1.38544e+06	1.11507e+06	1.08161e+06	2526092	3206904	2.58261e+06	0.430771	0.0027023
P11942	Cd3g	T-cell surface glycoprotein CD3 gamma chain	11184.8	9696.95	8712.04	4714.61	5283.64	5276.02	9864.59	5091.42	1.93749	0.00301867	222442	235812	226275	140824	138904	135330	1.64924	3.07e-05
P07356	Anxa2	Annexin A2	6333.96	9536.6	10627.9	4794.14	4815.06	4272.73	8832.81	4627.31	1.90884	0.0318756	2.0726e+06	2042247	2.06848e+06	1.22246e+06	1.21098e+06	1.25809e+06	1.675	1.07e-06
P22646	Cd3e	T-cell surface glycoprotein CD3 epsilon chain	40029.1	33891.7	37520.7	19531	19213.3	20428.3	37147.1	19724.2	1.88333	0.000662861	253953	264409	265072	174100	166068	196012	1.46114	0.00102977
P06804	Tnf	Tumor necrosis factor	4785.36	5661.9	5363.15	3047.43	3057.91	2563.76	5270.14	2889.7	1.82376	0.00144632	46968	41201.8	46709.2	94309.7	94281	94606.3	0.476273	1.25e-05
Q9CQ69	Uqcrq	Cytochrome b-c1 complex subunit 8	13845.6	10820.1	14811.2	7579.02	7736.85	6640.59	13159	7318.82	1.79796	0.00950143	225299	269134	225661	252667	209339	228480	1.04288	0.634448
Q3UEB3	Puf60	Poly(U)-binding-splicing factor PUF60	2810.82	2676.18	3171.48	1513.79	2036.82	1269.51	2886.16	1606.7	1.79632	0.00908573	666091	605565	622360	585551	592417	583432	1.07529	0.0725137
O88696	Clpp	ATP-dependent Clp protease proteolytic subunit, mitochondrial	66213	66924.5	72463.9	38582.6	40656.7	35982.9	68533.8	38407.4	1.78439	0.000229538	107249	112609	111328	92292.8	93337	92015.5	1.19283	0.000429782
P63158	Hmgb1	High mobility group protein B1	4235.55	3735.23	4275.33	2342.02	2378.72	2226.1	4082.04	2315.61	1.76283	0.000601441	826308	800580	786376	961455	982068	1.0216e+06	0.813884	0.000964682
P16297	Il2rb	Interleukin-2 receptor subunit beta	4281.24	2807.07	3509.54	2178.92	2087.31	1747.94	3532.62	2004.72	1.76214	0.0265338	150737	142373	156465	44105.9	43082	49639.7	3.2857	2.19e-05
Q60864	Stip1	Stress-induced-phosphoprotein 1	5378.36	5227.21	4115.41	2972.89	3212.23	2570.42	4906.99	2918.51	1.68133	0.0106662	1.08102e+06	959198	971304	963707	1.03212e+06	1.03265e+06	0.994402	0.906127
Q922M3	Kctd10	BTB/POZ domain-containing adapter for CUL3-mediated RhoA degradation protein 3	3402.51	4492.42	4186.85	2563.35	2693.53	1981.34	4027.26	2412.74	1.66916	0.0145699	54390.8	46735.5	45789.5	44707.6	42076.5	44220.3	1.12146	0.135275
Q8BX17	Gemin5	Gem-associated protein 5	3443.49	2281.55	2951.02	1731.48	2090.81	1389.48	2892.02	1737.25	1.66471	0.0424305	647420	627085	632994	700913	625438	626438	0.976807	0.588655
P46978	Stt3a	Dolichyl-diphosphooligosaccharide--protein glycosyltransferase subunit STT3A	2860.87	3882.11	4410.18	2144.35	2545.33	2077.36	3717.72	2255.68	1.64816	0.0376218	726373	774638	779402	631074	729963	754237	1.07807	0.253433
Q62425	Ndufa4	Cytochrome c oxidase subunit NDUFA4	6892.34	7499.69	6376.66	2598.17	4609.87	5414.39	6922.9	4207.48	1.64538	0.0390392	229235	268051	263626	514458	390616	415681	0.576119	0.00933927
Q91VN6	Ddx41	Probable ATP-dependent RNA helicase DDX41	3345.94	3195.84	4140.39	1957.43	2218.39	2349.06	3560.73	2174.96	1.63715	0.0116795	117166	120468	120640	136375	126117	126371	0.921335	0.0458046
Q3UKC1	Tax1bp1	Tax1-binding protein 1 homolog	31301.7	31075.4	31937.6	19778.4	18190.3	19684	31438.2	19217.6	1.63591	2.90679e-05	173189	163512	170688	110466	110159	112601	1.52266	4.2e-05
Q03526	Itk	Tyrosine-protein kinase ITK/TSK	5247.84	6341.66	5585.85	2154.08	4291.27	4086.02	5725.12	3510.46	1.63088	0.0424505	54459.7	50990.8	48382.2	47889.8	48033.5	48816.4	1.06282	0.164486
Q91VR2	Atp5f1c	ATP synthase subunit gamma, mitochondrial	4294.8	5057.13	4434.61	2150.62	3082.8	3332.02	4595.52	2855.15	1.60956	0.0154066	484501	512002	450570	537184	537093	537187	0.897986	0.0367768
Q922R8	Pdia6	Protein disulfide-isomerase A6	13603.8	10661.7	11585.2	7563.47	7244.16	7467.55	11950.2	7425.06	1.60944	0.00661351	1.80244e+06	1.70996e+06	1.67811e+06	1571437	1.65675e+06	1.61706e+06	1.07126	0.0616611
Q61598	Gdi2	Rab GDP dissociation inhibitor beta	3199.34	3513.42	4133.82	2309.79	2205.76	2273.17	3615.53	2262.91	1.59774	0.00806341	733785	726184	728867	699991	684523	671948	1.06437	0.00631004
Q8K124	Plekho2	Pleckstrin homology domain-containing family O member 2	2546.61	3358.85	3529.9	1937.35	2232.57	1761.54	3145.12	1977.15	1.59073	0.0247259	73418.5	77729.8	75181.4	70178.3	69329.6	68211	1.0896	0.010726
O09061	Psmb1	Proteasome subunit beta type-1	6522.06	5027.37	7104.44	4149.24	3901.54	3850.37	6217.96	3967.05	1.5674	0.0227782	546621	551302	576206	540476	515415	569386	1.03006	0.419057
O08573	Lgals9	Galectin-9	3365.1	3746.63	3286.07	2301	2037.72	2335.42	3465.94	2224.71	1.55793	0.00189044	27357.8	27752.2	27211.7	34778.8	34212.8	33376.9	0.80417	0.000107646
P62259	Ywhae	14-3-3 protein epsilon	2323.64	2050.99	2088.56	1377.34	1492.82	1287.31	2154.4	1385.82	1.5546	0.0017879	1.51772e+06	1.4802e+06	1526840	1528035	1.57822e+06	1.59653e+06	0.962144	0.0761765
O55236	Rngtt	mRNA-capping enzyme	125110	100351	115018	84735.6	60397.4	74383	113493	73172	1.55105	0.0160726	73804.2	74595	73140.3	81376	83151.5	81281.1	0.901269	0.000396527
P01942	Hba	Hemoglobin subunit alpha	20840.5	20828.6	20820.9	14656.4	12399.5	13614.3	20830	13556.7	1.53651	0.000367907	1.75282e+06	1.01031e+06	1.33672e+06	1.61912e+06	1.9072e+06	1.84364e+06	0.763479	0.142012
Q3UUV5	Skap1	Src kinase-associated phosphoprotein 1	4052.52	5205.71	5361	3146.57	3375.04	3177.13	4873.08	3232.91	1.50733	0.0173126	167611	158850	164111	156425	148699	174266	1.02333	0.665037
