## Supplemental Table 6 for "The Cul5 E3 Ligase Complex Is a Key Negative Feedback Regulator of TCR/IL2 Signaling and Anti-Tumor Activity in CD8^+^ T Cells"

### Sheet: qPCR primers
	5' to 3'
mActb F	GGCTGTATTCCCCTCCATCG
mActb R	CCAGTTGGTAACAATGCCATGT
mTgfb1 F	CTCCCGTGGCTTCTAGTGC
mTgfb1 R	GCCTTAGTTTGGACAGGATCTG

### Sheet: sgRNA cassette PCR primers
P5 mixture	5' to 3'
P5-1	AATGATACGGCGACCACCGAGATCTACACTCTTTCCCTACACGACGCTCTTCCGATCTTTGTGGAAAGGACGAAACACCG
P5-2	AATGATACGGCGACCACCGAGATCTACACTCTTTCCCTACACGACGCTCTTCCGATCTCTTGTGGAAAGGACGAAACACCG
P5-3	AATGATACGGCGACCACCGAGATCTACACTCTTTCCCTACACGACGCTCTTCCGATCTGCTTGTGGAAAGGACGAAACACCG
P5-4	AATGATACGGCGACCACCGAGATCTACACTCTTTCCCTACACGACGCTCTTCCGATCTAGCTTGTGGAAAGGACGAAACACCG
P5-5	AATGATACGGCGACCACCGAGATCTACACTCTTTCCCTACACGACGCTCTTCCGATCTCAACTTGTGGAAAGGACGAAACACCG
P5-6	AATGATACGGCGACCACCGAGATCTACACTCTTTCCCTACACGACGCTCTTCCGATCTTGCACCTTGTGGAAAGGACGAAACACCG
P5-7	AATGATACGGCGACCACCGAGATCTACACTCTTTCCCTACACGACGCTCTTCCGATCTACGCAACTTGTGGAAAGGACGAAACACCG
P5-8	AATGATACGGCGACCACCGAGATCTACACTCTTTCCCTACACGACGCTCTTCCGATCTGAAGACCCTTGTGGAAAGGACGAAACACCG
P7 with index	5' to 3'
P7_A1	CAAGCAGAAGACGGCATACGAGATCGGTTCAAGTGACTGGAGTTCAGACGTGTGCTCTTCCGATCTCCAATTCCCACTCCTTTCAAGACCT
P7_A2	CAAGCAGAAGACGGCATACGAGATGCTGGATTGTGACTGGAGTTCAGACGTGTGCTCTTCCGATCTCCAATTCCCACTCCTTTCAAGACCT
P7_A3	CAAGCAGAAGACGGCATACGAGATTAACTCGGGTGACTGGAGTTCAGACGTGTGCTCTTCCGATCTCCAATTCCCACTCCTTTCAAGACCT
P7_A4	CAAGCAGAAGACGGCATACGAGATTAACAGTTGTGACTGGAGTTCAGACGTGTGCTCTTCCGATCTCCAATTCCCACTCCTTTCAAGACCT
P7_A5	CAAGCAGAAGACGGCATACGAGATATACTCAAGTGACTGGAGTTCAGACGTGTGCTCTTCCGATCTCCAATTCCCACTCCTTTCAAGACCT
P7_A6	CAAGCAGAAGACGGCATACGAGATGCTGAGAAGTGACTGGAGTTCAGACGTGTGCTCTTCCGATCTCCAATTCCCACTCCTTTCAAGACCT
P7_A7	CAAGCAGAAGACGGCATACGAGATATTGGAGGGTGACTGGAGTTCAGACGTGTGCTCTTCCGATCTCCAATTCCCACTCCTTTCAAGACCT
P7_A8	CAAGCAGAAGACGGCATACGAGATTAGTCTAAGTGACTGGAGTTCAGACGTGTGCTCTTCCGATCTCCAATTCCCACTCCTTTCAAGACCT
P7_A9	CAAGCAGAAGACGGCATACGAGATCGGTGACCGTGACTGGAGTTCAGACGTGTGCTCTTCCGATCTCCAATTCCCACTCCTTTCAAGACCT

### Sheet: sgRNA sequences
	5' to 3'
non-targeting	ACGGAGGCTAAGCGTCGCAA
mCd8a-1	TGGGTGAGTCGATTATCCTG
mCd8a-2	ATCCCACAACAAGATAACGT
mCul5-1	GGAGGAGCATATTATAAGTG
mCul5-2	AAAAGTTGGGAACATACCAT
mCtla4	TGGCTTGTCTTGGACTCCGG
mPcmtd2-1	TCCTTTCGGCGTGAACCACG
mPcmtd2-2	CACCTCCGAGTAGATGCACG
hCUL5	ACTGAGCCATCAAGATGATA

### Sheet: Cul5-HA plasmid PCR primers
	5' to 3'
Cul5-HA F	aattagatctctcgagatggcgacgtctaatctgttaaaga
Cul5-HA R	agaactcattgaattctcacgcgtaatctgggacgtcgtaagggtaggccatgtagatgaaggtgttga
